# Pre-implantation genome-wide methylation enables environmental adaptation in a social meso-carnivore

**DOI:** 10.1101/2024.07.07.602321

**Authors:** Tin Hang Hung, Ming-shan Tsai, Chris Newman, David W. Macdonald, Christina D. Buesching

## Abstract

Many wild populations are increasingly stressed by rapid climatic change. While behavioural plasticity can enable limited tactical adaptive responses, standing genetic variation limits the species’ capacity to respond to climate change velocity. Epigenetic modification may provide a more rapid and plastic adaptive mechanism, but has been little studied in wild-living animals. Here we investigated CpG methylation during the pre-natal and early-life development of 95 European badger cubs between 2003 and 2011). During 10-months of delayed pre-implantation variability in precipitation between previous year’s February and April was the top determinant of methylation patterns among neonates, followed by mean temperature and temperature variability. Among the 4,641 significant weather-associated CpG sites, most occurred in the 47S rDNA region. Methylation of 47S rDNA was also associated with early-life weight, implying a mechanism that relays environmental stress to phenotypic stress. We also detected evidence for predictive adaptive response. Among the 1,641 CpG sites associated with early-life weight, pathways were associated with early-life growth, immune regulation, and to the development of aggression for competitive access to weather-limited food resources were over-represented. We conclude that a species’ epigenetics can have an important role in adaptive plasticity to environmental changes with important implications for biodiversity conservation and management.
