## Supplementary Table 2 for "Pre-implantation genome-wide methylation enables environmental adaptation in a social meso-carnivore"

Variable	Weighted_importance	Category
Pv_l04.l04	0.000188341	Pv
Tm_l03.l03	0.000169276	Tm
Tv_l06.l06	0.00015921	Tv
Pm_l04.l04	0.000143831	Pm
Tv_l04.l04	0.000141875	Tv
Tm_l02.l07	0.000141441	Tm
Tm_l08.l08	0.000132835	Tm
Tv_p02.p02	0.000131748	Tv
Tm_l04.l05	0.000131464	Tm
Tv_l02.l12	0.000124674	Tv
dTv_p02.p02	0.000124232	dTv
Tv_p04.p04	0.000122738	Tv
dTv_l04.l04	0.000117396	dTv
Pv_l02.l02	0.000116991	Pv
Pv_l02.l03	0.000116698	Pv
Pm_p04.p04	0.000116635	Pm
dTv_l02.l12	0.000116087	dTv
Pv_l06.l12	0.000116016	Pv
Pm_l02.l02	0.000115717	Pm
dTv_l06.l06	0.000112755	dTv
dPv_l06.l12	0.000112543	dPv
dPm_l02.l02	0.000112229	dPm
dTm_l08.l08	0.000112061	dTm
Pm_p02.p03	0.000111602	Pm
dPv_l02.l02	0.000111122	dPv
Tv_l08.l09	0.000107883	Tv
dTm_l02.l07	0.000107053	dTm
Tv_l11.l11	0.000105756	Tv
dPm_p02.p03	0.000104174	dPm
dTv_p04.p04	0.000102598	dTv
Tm_l04.l04	9.96E-05	Tm
dTm_l05.l05	9.89E-05	dTm
Pm_l03.l12	9.68E-05	Pm
Tm_l05.l05	9.54E-05	Tm
dPm_p04.p04	9.45E-05	dPm
Tm_l03.l06	9.40E-05	Tm
Tv_l08.l10	9.37E-05	Tv
Tv_p01.p01	9.31E-05	Tv
dPm_l12.p04	9.23E-05	dPm
Pm_l02.l12	9.20E-05	Pm
dPm_l02.l12	9.19E-05	dPm
Pm_l08.p01	9.03E-05	Pm
dPm_l04.l04	8.99E-05	dPm
dPm_p01.p01	8.99E-05	dPm
Pm_l12.p02	8.96E-05	Pm
Pv_p04.p04	8.90E-05	Pv
dTv_l11.p01	8.88E-05	dTv
Tv_l11.p01	8.77E-05	Tv
Pm_p02.p04	8.76E-05	Pm
dTm_p05.p05	8.75E-05	dTm
dPv_l11.p01	8.58E-05	dPv
dPv_p02.p02	8.55E-05	dPv
dTv_p01.p01	8.54E-05	dTv
Pv_l02.l05	8.44E-05	Pv
Pv_l11.p01	8.30E-05	Pv
dTm_l03.l03	8.26E-05	dTm
Pv_l03.l04	8.25E-05	Pv
Pv_l11.l11	8.20E-05	Pv
Pv_l12.p02	8.17E-05	Pv
dPv_p01.p02	8.13E-05	dPv
Tv_p02.p05	8.07E-05	Tv
dPv_l11.l11	8.07E-05	dPv
dTm_l03.l06	8.03E-05	dTm
dTv_l09.l09	8.00E-05	dTv
dPm_l04.l12	7.99E-05	dPm
Tm_p05.p05	7.97E-05	Tm
Tv_p05.p05	7.94E-05	Tv
dTv_p02.p05	7.91E-05	dTv
Pv_l08.p01	7.89E-05	Pv
Pm_p01.p03	7.87E-05	Pm
dTm_l02.l08	7.81E-05	dTm
Tv_l09.l09	7.78E-05	Tv
Pm_l12.p04	7.76E-05	Pm
dPm_l03.l12	7.71E-05	dPm
Pv_p02.p02	7.66E-05	Pv
Tv_p02.p03	7.66E-05	Tv
Pv_l06.l06	7.62E-05	Pv
dPv_l02.l03	7.58E-05	dPv
Pv_l12.p01	7.56E-05	Pv
Pm_l06.l08	7.52E-05	Pm
Tv_p01.p05	7.49E-05	Tv
dPm_l12.p03	7.39E-05	dPm
dTv_p05.p05	7.39E-05	dTv
Tv_p03.p05	7.36E-05	Tv
Tm_l02.l08	7.34E-05	Tm
dTm_l04.l05	7.31E-05	dTm
dTv_p01.p05	7.30E-05	dTv
Pv_l08.p03	7.25E-05	Pv
dTv_l12.p01	7.22E-05	dTv
dTv_l08.l09	7.21E-05	dTv
dPv_l06.l06	7.19E-05	dPv
dPm_l02.l03	7.16E-05	dPm
Tm_l03.l05	7.16E-05	Tm
Pm_l10.l11	7.09E-05	Pm
Tv_p02.p04	7.05E-05	Tv
dPm_l06.l08	7.05E-05	dPm
Tv_l12.p01	6.95E-05	Tv
Pm_l12.p03	6.94E-05	Pm
dTm_l03.l05	6.94E-05	dTm
dPm_p02.p02	6.93E-05	dPm
Tv_l02.l02	6.92E-05	Tv
Pv_l08.p04	6.92E-05	Pv
dTm_l02.l02	6.91E-05	dTm
Tm_l11.l11	6.89E-05	Tm
Pv_l02.l12	6.79E-05	Pv
dTv_p02.p03	6.77E-05	dTv
Pm_l02.l03	6.76E-05	Pm
Pm_l11.p02	6.69E-05	Pm
dPm_l11.l11	6.69E-05	dPm
dPm_l10.l11	6.67E-05	dPm
Tv_l09.l10	6.66E-05	Tv
dTm_l11.l11	6.65E-05	dTm
Pv_l03.l12	6.64E-05	Pv
Pv_l02.l04	6.48E-05	Pv
dPv_l03.l12	6.47E-05	dPv
Pv_p01.p02	6.46E-05	Pv
dPv_l02.l04	6.43E-05	dPv
Pv_p03.p04	6.39E-05	Pv
Pv_l11.p02	6.39E-05	Pv
dTm_p02.p02	6.38E-05	dTm
Tv_l07.l07	6.36E-05	Tv
dTm_l02.l03	6.33E-05	dTm
dPv_l03.l03	6.32E-05	dPv
Pv_p01.p01	6.29E-05	Pv
dPm_l11.p02	6.27E-05	dPm
dPv_l12.p01	6.26E-05	dPv
dTv_l03.l12	6.25E-05	dTv
Tm_l04.l06	6.25E-05	Tm
Pm_l11.l11	6.19E-05	Pm
Pm_p01.p01	6.18E-05	Pm
Pm_p02.p02	6.17E-05	Pm
dPv_p01.p01	6.14E-05	dPv
Pm_l11.p04	6.08E-05	Pm
Pv_p03.p03	6.05E-05	Pv
Tm_p02.p02	6.03E-05	Tm
dPm_p02.p04	6.02E-05	dPm
dTv_l02.l02	6.02E-05	dTv
dTv_p03.p05	6.01E-05	dTv
Tv_l03.l12	6.00E-05	Tv
Pm_l11.p03	5.99E-05	Pm
dTv_p02.p04	5.97E-05	dTv
dTm_p02.p03	5.94E-05	dTm
Tv_l08.p03	5.90E-05	Tv
dPm_l11.p04	5.89E-05	dPm
dTm_l03.l08	5.86E-05	dTm
Pm_l07.p01	5.84E-05	Pm
Tv_l04.l05	5.81E-05	Tv
dPv_l11.p02	5.79E-05	dPv
dPv_l05.l08	5.72E-05	dPv
dPm_l11.p03	5.70E-05	dPm
Pm_l05.l12	5.67E-05	Pm
Tv_l12.p02	5.67E-05	Tv
dPm_l05.l12	5.62E-05	dPm
dTm_l04.l04	5.60E-05	dTm
Pv_l05.l12	5.56E-05	Pv
Pm_l04.l12	5.47E-05	Pm
dPv_l04.l12	5.44E-05	dPv
dPv_p03.p04	5.42E-05	dPv
dTm_l02.l04	5.40E-05	dTm
Pm_p01.p02	5.40E-05	Pm
dPv_p03.p03	5.39E-05	dPv
Tv_l04.l08	5.37E-05	Tv
dPm_p03.p04	5.36E-05	dPm
Tm_l09.l12	5.35E-05	Tm
Pv_l08.l08	5.34E-05	Pv
dPv_l12.p02	5.33E-05	dPv
dTm_l04.l06	5.29E-05	dTm
dTm_l09.l12	5.28E-05	dTm
dPv_l02.l12	5.27E-05	dPv
Tm_l02.l04	5.26E-05	Tm
Pm_p03.p04	5.24E-05	Pm
Tm_l02.l03	5.23E-05	Tm
Pm_l10.p01	5.21E-05	Pm
Tv_p03.p03	5.21E-05	Tv
Tv_l10.p02	5.19E-05	Tv
Pm_l09.p01	5.17E-05	Pm
Tm_l11.p05	5.13E-05	Tm
dPv_l07.l12	5.09E-05	dPv
Tm_l03.l04	5.08E-05	Tm
Pv_l03.l03	5.07E-05	Pv
dTm_l02.l05	5.07E-05	dTm
Tm_l02.l05	5.07E-05	Tm
dTv_l08.l10	5.05E-05	dTv
Tm_l02.l02	5.03E-05	Tm
Pv_l05.l08	5.03E-05	Pv
dTv_p03.p03	4.98E-05	dTv
Tv_l07.l10	4.98E-05	Tv
dTv_l07.l07	4.98E-05	dTv
dPv_l05.l12	4.95E-05	dPv
Pm_l06.l11	4.89E-05	Pm
Tv_l10.l11	4.83E-05	Tv
dTm_p01.p01	4.82E-05	dTm
Pm_l10.p04	4.81E-05	Pm
Pv_l04.l12	4.79E-05	Pv
Tv_l06.l07	4.77E-05	Tv
dTv_l04.l05	4.77E-05	dTv
dTm_l03.l04	4.77E-05	dTm
Tm_p02.p03	4.73E-05	Tm
Tm_l02.l06	4.73E-05	Tm
Tv_l10.p01	4.73E-05	Tv
Pv_l04.l08	4.72E-05	Pv
Tm_p02.p05	4.71E-05	Tm
dTv_l12.p02	4.71E-05	dTv
dPv_p04.p05	4.67E-05	dPv
dPv_p04.p04	4.67E-05	dPv
dPv_p02.p04	4.58E-05	dPv
dPm_l06.p01	4.53E-05	dPm
Pm_l11.p01	4.53E-05	Pm
dTv_l10.l11	4.52E-05	dTv
dPv_l04.l08	4.50E-05	dPv
Tm_l03.l08	4.49E-05	Tm
Pm_l06.p01	4.47E-05	Pm
dTv_l02.l03	4.46E-05	dTv
dTv_l09.p03	4.46E-05	dTv
dTv_l10.p01	4.45E-05	dTv
Pm_l12.p01	4.44E-05	Pm
dPm_p02.p05	4.44E-05	dPm
Tm_p03.p03	4.44E-05	Tm
dTv_l06.l07	4.44E-05	dTv
Pv_l05.l10	4.40E-05	Pv
Tv_l07.l08	4.39E-05	Tv
dTm_l02.l09	4.39E-05	dTm
dTv_l07.l10	4.38E-05	dTv
dPm_p03.p03	4.38E-05	dPm
Pm_l07.l12	4.37E-05	Pm
Tv_l10.l10	4.36E-05	Tv
Pv_l06.p04	4.33E-05	Pv
dPv_l06.l08	4.33E-05	dPv
dPm_l12.p01	4.32E-05	dPm
dTv_l09.l10	4.31E-05	dTv
Pv_l07.l12	4.25E-05	Pv
Pv_l05.l09	4.25E-05	Pv
Tv_l02.l03	4.25E-05	Tv
Pm_p02.p05	4.23E-05	Pm
dPm_l06.l06	4.22E-05	dPm
dPm_l02.l04	4.20E-05	dPm
Tv_l10.p03	4.18E-05	Tv
Tv_l04.l09	4.16E-05	Tv
Tm_p04.p05	4.15E-05	Tm
dTv_l08.l08	4.15E-05	dTv
Pv_p02.p04	4.12E-05	Pv
Pm_l10.p03	4.11E-05	Pm
dPv_l08.l08	4.11E-05	dPv
Tv_l08.l08	4.08E-05	Tv
Tv_l09.p03	4.07E-05	Tv
Pm_l10.p02	4.07E-05	Pm
Pm_l03.l04	4.03E-05	Pm
dPm_l05.l06	4.03E-05	dPm
Pm_l07.l09	4.02E-05	Pm
Tv_p01.p03	4.01E-05	Tv
dPm_l11.p01	4.00E-05	dPm
dTv_p04.p05	3.98E-05	dTv
Pm_p04.p05	3.98E-05	Pm
dTm_l09.l09	3.97E-05	dTm
Pm_p03.p03	3.96E-05	Pm
Tm_p01.p05	3.96E-05	Tm
Pm_l02.l04	3.93E-05	Pm
Pm_l05.l06	3.91E-05	Pm
Pv_l04.l09	3.88E-05	Pv
dPm_p01.p04	3.87E-05	dPm
dTm_l02.l06	3.86E-05	dTm
Pv_p02.p03	3.85E-05	Pv
dTm_p01.p05	3.85E-05	dTm
Tv_l11.p02	3.85E-05	Tv
Tv_p04.p05	3.83E-05	Tv
dTm_p03.p03	3.83E-05	dTm
dPv_l07.l07	3.82E-05	dPv
dPv_l04.l04	3.82E-05	dPv
Tv_p03.p04	3.80E-05	Tv
Tv_l08.l11	3.80E-05	Tv
Tm_l10.l10	3.79E-05	Tm
Tv_l09.p05	3.79E-05	Tv
Pv_l10.p02	3.78E-05	Pv
dPm_l03.l04	3.76E-05	dPm
Pm_l07.l08	3.75E-05	Pm
dPm_l07.l12	3.75E-05	dPm
Tv_l09.p01	3.75E-05	Tv
dPv_l02.l05	3.74E-05	dPv
dTv_l12.p03	3.73E-05	dTv
dTv_l11.l11	3.73E-05	dTv
Tm_l08.l12	3.73E-05	Tm
Pm_p03.p05	3.73E-05	Pm
Pm_l10.l10	3.72E-05	Pm
dTv_l10.l10	3.72E-05	dTv
Pm_p01.p04	3.72E-05	Pm
dPm_l10.l10	3.72E-05	dPm
Pv_p02.p05	3.72E-05	Pv
Pv_p04.p05	3.71E-05	Pv
Pm_l02.p01	3.69E-05	Pm
Tv_l04.l12	3.69E-05	Tv
dPv_p02.p05	3.68E-05	dPv
dPm_l10.p01	3.67E-05	dPm
dPm_l07.l08	3.67E-05	dPm
Pm_l08.p02	3.67E-05	Pm
dPv_l03.l04	3.63E-05	dPv
dTm_l03.l07	3.62E-05	dTm
dPm_l07.l09	3.60E-05	dPm
Tv_l05.l05	3.58E-05	Tv
dPm_l08.p01	3.57E-05	dPm
Tm_l05.p05	3.53E-05	Tm
dTm_p01.p04	3.50E-05	dTm
Tv_l09.p02	3.50E-05	Tv
dTv_l09.p04	3.48E-05	dTv
Tv_p01.p02	3.48E-05	Tv
Tv_l06.l10	3.47E-05	Tv
Pm_l09.l11	3.46E-05	Pm
Pv_p01.p03	3.46E-05	Pv
dPv_l02.l06	3.45E-05	dPv
Tm_l07.l12	3.44E-05	Tm
Pv_l08.p02	3.44E-05	Pv
dTm_p02.p05	3.44E-05	dTm
dTv_l11.p03	3.42E-05	dTv
Pv_l06.l07	3.42E-05	Pv
dPm_p03.p05	3.41E-05	dPm
dPv_l09.l12	3.41E-05	dPv
dTv_l06.l10	3.40E-05	dTv
Pm_l09.l09	3.40E-05	Pm
Tv_l03.l05	3.39E-05	Tv
Pv_l10.p01	3.37E-05	Pv
dPm_l08.l08	3.37E-05	dPm
Tm_p01.p02	3.36E-05	Tm
dTv_l07.l08	3.35E-05	dTv
dTm_p04.p04	3.34E-05	dTm
dTv_p03.p04	3.33E-05	dTv
dPm_l08.p02	3.33E-05	dPm
dTv_l11.p02	3.33E-05	dTv
dTv_l05.l05	3.31E-05	dTv
Tm_p01.p04	3.31E-05	Tm
Tm_l10.l12	3.30E-05	Tm
Pv_p05.p05	3.30E-05	Pv
dTv_l10.p02	3.30E-05	dTv
Pv_l09.l09	3.29E-05	Pv
Pm_l04.p01	3.28E-05	Pm
Pm_l08.l08	3.28E-05	Pm
dPv_l03.l06	3.27E-05	dPv
Pm_l06.l07	3.26E-05	Pm
Pm_l06.p04	3.25E-05	Pm
Pm_l03.l05	3.20E-05	Pm
dTv_p01.p03	3.20E-05	dTv
dPv_l10.l12	3.19E-05	dPv
dPv_l06.l07	3.18E-05	dPv
Tv_l12.p03	3.18E-05	Tv
Pv_l07.l10	3.16E-05	Pv
dPm_p05.p05	3.15E-05	dPm
dTv_l09.p05	3.15E-05	dTv
Tm_p03.p05	3.15E-05	Tm
dTv_l10.p03	3.14E-05	dTv
dTm_p04.p05	3.14E-05	dTm
dTv_l03.l05	3.13E-05	dTv
dTv_p01.p02	3.12E-05	dTv
Pm_l08.p03	3.12E-05	Pm
dPm_l03.l03	3.11E-05	dPm
dPm_l07.l10	3.11E-05	dPm
dPv_p02.p03	3.07E-05	dPv
Tv_l09.p04	3.07E-05	Tv
Pm_l06.l06	3.05E-05	Pm
dTv_l07.l09	3.04E-05	dTv
dTm_p03.p05	3.03E-05	dTm
Tm_l05.p01	3.01E-05	Tm
Pm_l06.l10	3.01E-05	Pm
Pm_l12.p05	3.00E-05	Pm
Tm_l02.l09	2.98E-05	Tm
Tv_l09.l11	2.97E-05	Tv
Tm_l12.p05	2.97E-05	Tm
dPv_l08.l09	2.92E-05	dPv
dTv_l09.l11	2.92E-05	dTv
Pv_l03.l06	2.91E-05	Pv
dTm_p01.p02	2.90E-05	dTm
Tm_p01.p03	2.90E-05	Tm
Pv_l02.l06	2.89E-05	Pv
dTv_l04.l12	2.89E-05	dTv
Pv_l12.p03	2.89E-05	Pv
dPv_p05.p05	2.88E-05	dPv
dPv_l08.p03	2.86E-05	dPv
Pm_l07.l10	2.86E-05	Pm
dTv_l09.p02	2.85E-05	dTv
Pm_p01.p05	2.85E-05	Pm
dPv_l08.p04	2.84E-05	dPv
Pv_l08.l10	2.83E-05	Pv
Pm_p05.p05	2.80E-05	Pm
dPv_l02.l09	2.77E-05	dPv
dTm_l12.p05	2.75E-05	dTm
dPm_p01.p02	2.74E-05	dPm
dTm_l10.l10	2.74E-05	dTm
Pv_p03.p05	2.73E-05	Pv
dTv_l10.p04	2.72E-05	dTv
dTm_l07.l07	2.71E-05	dTm
Tm_l09.l10	2.70E-05	Tm
Tm_p02.p04	2.69E-05	Tm
dTv_l08.p04	2.67E-05	dTv
Pv_l08.l11	2.67E-05	Pv
dTv_p01.p04	2.67E-05	dTv
Tm_l02.l11	2.66E-05	Tm
dTm_p01.p03	2.66E-05	dTm
Tv_l05.l10	2.65E-05	Tv
dTm_l08.l11	2.65E-05	dTm
dPv_l05.l09	2.64E-05	dPv
Pm_l06.l12	2.64E-05	Pm
Pm_l03.l03	2.63E-05	Pm
Tm_l05.l12	2.63E-05	Tm
dTv_l06.l08	2.63E-05	dTv
Pm_l09.l12	2.63E-05	Pm
dPv_l08.p01	2.63E-05	dPv
Tm_l08.l11	2.62E-05	Tm
dPm_l08.l10	2.62E-05	dPm
dPm_p01.p05	2.60E-05	dPm
dPm_l06.l07	2.60E-05	dPm
dTv_l09.p01	2.59E-05	dTv
dPm_l09.l11	2.59E-05	dPm
Tm_l06.l12	2.59E-05	Tm
Tm_p03.p04	2.58E-05	Tm
dPm_l07.p01	2.58E-05	dPm
Tv_l07.l09	2.57E-05	Tv
dPm_l09.l12	2.57E-05	dPm
dPv_l07.l10	2.56E-05	dPv
dPm_l12.p02	2.56E-05	dPm
dPm_p01.p03	2.56E-05	dPm
Tv_l10.p04	2.55E-05	Tv
dPm_l02.l06	2.55E-05	dPm
Tm_l08.l09	2.55E-05	Tm
Pm_l08.l09	2.55E-05	Pm
Pv_l07.l07	2.54E-05	Pv
dPm_l06.l12	2.54E-05	dPm
Tm_l06.p04	2.54E-05	Tm
dPv_l08.p05	2.54E-05	dPv
Pv_l11.p04	2.53E-05	Pv
Pm_l08.l10	2.53E-05	Pm
dTm_l12.l12	2.52E-05	dTm
dPv_l03.l09	2.51E-05	dPv
dPm_l06.l09	2.51E-05	dPm
dTm_l07.l12	2.50E-05	dTm
Pv_l06.l09	2.50E-05	Pv
dTm_l09.l10	2.49E-05	dTm
Tm_l04.l08	2.49E-05	Tm
dPm_l08.l09	2.49E-05	dPm
dTm_l04.l12	2.48E-05	dTm
Pv_l08.l09	2.48E-05	Pv
Tm_l05.l11	2.48E-05	Tm
Tv_l05.l06	2.48E-05	Tv
dTv_l08.l11	2.47E-05	dTv
Pm_l03.l11	2.47E-05	Pm
dTm_l03.l09	2.47E-05	dTm
Tm_l11.p04	2.46E-05	Tm
Tm_l06.p01	2.46E-05	Tm
dPm_p04.p05	2.45E-05	dPm
dPv_p01.p04	2.45E-05	dPv
Pm_l04.l05	2.44E-05	Pm
dPv_l08.p02	2.44E-05	dPv
dTv_l05.l08	2.43E-05	dTv
Tm_l04.l12	2.43E-05	Tm
Tv_l06.l08	2.42E-05	Tv
dPm_l06.l10	2.41E-05	dPm
dTv_l12.p04	2.41E-05	dTv
dTv_l03.l04	2.40E-05	dTv
Tm_l06.l11	2.40E-05	Tm
Pv_l06.l08	2.40E-05	Pv
Tv_l04.l10	2.39E-05	Tv
Pv_l07.l08	2.39E-05	Pv
Tm_l06.p05	2.39E-05	Tm
dPv_l04.l09	2.38E-05	dPv
Pm_l05.l05	2.37E-05	Pm
Pm_l02.l08	2.36E-05	Pm
Tm_l12.p02	2.35E-05	Tm
Tm_l02.l10	2.35E-05	Tm
Pv_l09.l12	2.35E-05	Pv
Tm_l07.p01	2.35E-05	Tm
dTm_l05.l12	2.35E-05	dTm
dTv_l04.l08	2.34E-05	dTv
dPv_l06.l11	2.33E-05	dPv
Tm_l04.l11	2.32E-05	Tm
Tm_l07.p04	2.32E-05	Tm
dTm_l12.p04	2.32E-05	dTm
dTm_l06.l12	2.32E-05	dTm
Pv_l04.l10	2.32E-05	Pv
dPm_l09.p02	2.31E-05	dPm
dTm_p03.p04	2.30E-05	dTm
Pm_l03.l10	2.30E-05	Pm
dTv_l11.p05	2.28E-05	dTv
dPv_l06.l10	2.27E-05	dPv
Tm_l02.p04	2.27E-05	Tm
dTv_l12.p05	2.27E-05	dTv
dTv_l05.l10	2.27E-05	dTv
dTm_l05.l11	2.26E-05	dTm
dTm_l04.l09	2.25E-05	dTm
Pm_l06.l09	2.24E-05	Pm
dTm_p02.p04	2.24E-05	dTm
Pv_l03.l09	2.24E-05	Pv
dTv_l07.p02	2.24E-05	dTv
dPm_l07.p02	2.24E-05	dPm
Tv_l02.l05	2.23E-05	Tv
dPm_l12.p05	2.23E-05	dPm
Tm_l08.l10	2.23E-05	Tm
Pv_l06.l10	2.22E-05	Pv
dTv_l05.l12	2.22E-05	dTv
dTm_l10.l11	2.22E-05	dTm
Pv_l07.l09	2.22E-05	Pv
Tv_l05.l12	2.21E-05	Tv
Pm_l03.l06	2.21E-05	Pm
Pm_l04.l10	2.21E-05	Pm
dPv_l02.l08	2.20E-05	dPv
dTv_l05.l09	2.20E-05	dTv
Pm_l07.p02	2.19E-05	Pm
Pv_l02.l09	2.19E-05	Pv
Tv_l11.p04	2.19E-05	Tv
Tv_l12.p04	2.19E-05	Tv
dPv_l07.l08	2.19E-05	dPv
dTv_l03.l03	2.18E-05	dTv
dTm_l09.l11	2.18E-05	dTm
Tm_l07.p05	2.17E-05	Tm
dPv_p03.p05	2.17E-05	dPv
dPv_l07.l09	2.16E-05	dPv
dPm_l03.l08	2.15E-05	dPm
dTm_l07.l11	2.15E-05	dTm
dPm_l04.l06	2.15E-05	dPm
Tm_l09.l09	2.15E-05	Tm
dTv_l04.l10	2.15E-05	dTv
Pm_l03.l08	2.14E-05	Pm
Pm_l11.p05	2.13E-05	Pm
dTm_l04.l07	2.13E-05	dTm
dPm_l02.l05	2.13E-05	dPm
dPm_l05.l05	2.12E-05	dPm
Pv_l07.l11	2.12E-05	Pv
dTm_l06.l06	2.11E-05	dTm
Pm_l11.l12	2.10E-05	Pm
Pv_l03.l08	2.09E-05	Pv
Tv_l03.l03	2.09E-05	Tv
Pm_l08.l11	2.09E-05	Pm
dPv_l09.l09	2.09E-05	dPv
Tm_l09.l11	2.09E-05	Tm
Pm_l04.l11	2.09E-05	Pm
Pv_l08.p05	2.07E-05	Pv
Tm_l06.l06	2.07E-05	Tm
dPm_l04.l05	2.07E-05	dPm
Pv_l05.l05	2.06E-05	Pv
dTv_l03.l06	2.05E-05	dTv
dTv_l08.p05	2.05E-05	dTv
Tv_l10.p05	2.04E-05	Tv
Tv_l03.l04	2.04E-05	Tv
Tm_l07.p03	2.03E-05	Tm
dPv_l08.l10	2.02E-05	dPv
Pv_l10.l12	2.02E-05	Pv
dPm_l09.l09	2.02E-05	dPm
Tm_l10.l11	2.02E-05	Tm
dTv_l05.l06	2.01E-05	dTv
dPv_l08.l11	2.00E-05	dPv
dTm_l05.l06	2.00E-05	dTm
Pm_l04.l06	2.00E-05	Pm
dTm_l06.l11	1.99E-05	dTm
Tv_p01.p04	1.98E-05	Tv
dTm_l08.l10	1.98E-05	dTm
dTv_l04.l11	1.97E-05	dTv
dPm_l05.l08	1.96E-05	dPm
Tm_p01.p01	1.95E-05	Tm
Tm_l04.l07	1.94E-05	Tm
Tv_l06.l11	1.94E-05	Tv
Pv_l03.l05	1.93E-05	Pv
dTv_l07.p01	1.93E-05	dTv
dTv_l10.p05	1.92E-05	dTv
dTv_l06.l09	1.92E-05	dTv
Tm_l12.p04	1.92E-05	Tm
dTm_l11.p04	1.92E-05	dTm
Pm_l02.l11	1.91E-05	Pm
Tv_l02.l09	1.90E-05	Tv
Pm_l12.l12	1.90E-05	Pm
dTm_l11.p05	1.90E-05	dTm
Tm_l08.p04	1.90E-05	Tm
dPv_l03.l08	1.90E-05	dPv
dPm_l08.l11	1.90E-05	dPm
Tv_l07.l12	1.89E-05	Tv
dTm_l08.l09	1.89E-05	dTm
dTv_l02.l05	1.89E-05	dTv
dPv_l05.l06	1.89E-05	dPv
dTm_l03.l10	1.89E-05	dTm
Tv_l05.l08	1.88E-05	Tv
Tv_l06.l09	1.88E-05	Tv
Tv_l05.l09	1.88E-05	Tv
Tm_l05.l06	1.88E-05	Tm
Tv_l12.p05	1.88E-05	Tv
Pm_l02.l06	1.87E-05	Pm
dTm_l02.l10	1.87E-05	dTm
Tm_l03.l11	1.87E-05	Tm
Pv_l12.p05	1.87E-05	Pv
dPm_l06.l11	1.87E-05	dPm
dPm_l10.p04	1.87E-05	dPm
Tm_l12.p03	1.86E-05	Tm
dPv_l06.l09	1.86E-05	dPv
Tm_l07.l11	1.86E-05	Tm
Pm_l08.p04	1.86E-05	Pm
Tv_l03.l06	1.85E-05	Tv
Tv_l02.l04	1.85E-05	Tv
Pm_l08.p05	1.85E-05	Pm
dPm_l07.l11	1.84E-05	dPm
Tv_l04.l11	1.84E-05	Tv
dTv_l11.p04	1.84E-05	dTv
dPv_l12.p03	1.84E-05	dPv
Tm_l06.l10	1.83E-05	Tm
dTm_l07.l10	1.82E-05	dTm
Tm_l07.l10	1.82E-05	Tm
Tm_l03.l12	1.82E-05	Tm
dPm_l03.l11	1.82E-05	dPm
dTm_l05.l10	1.81E-05	dTm
Pv_l02.l08	1.81E-05	Pv
dTm_l07.p05	1.81E-05	dTm
dPm_l03.p04	1.80E-05	dPm
Pv_l09.p02	1.80E-05	Pv
Tm_l02.l12	1.80E-05	Tm
Pm_l09.p02	1.79E-05	Pm
dTv_l06.l11	1.79E-05	dTv
dTm_l02.l11	1.78E-05	dTm
dPv_l04.l06	1.78E-05	dPv
Pv_l11.l12	1.77E-05	Pv
Pv_l11.p05	1.77E-05	Pv
dTv_l08.p03	1.76E-05	dTv
Tv_l07.l11	1.76E-05	Tv
dTm_l09.p05	1.76E-05	dTm
dTm_l04.p04	1.75E-05	dTm
Tm_l05.p04	1.75E-05	Tm
Pv_l06.l11	1.75E-05	Pv
Tm_l03.l10	1.75E-05	Tm
Pv_l05.l06	1.75E-05	Pv
dPm_l10.p03	1.74E-05	dPm
dTm_l08.l12	1.74E-05	dTm
dTm_l12.p02	1.74E-05	dTm
Tv_l08.p05	1.73E-05	Tv
Pv_l09.l11	1.73E-05	Pv
dPm_l02.l08	1.71E-05	dPm
dPm_l03.l05	1.71E-05	dPm
dPv_l11.p03	1.71E-05	dPv
dPm_l11.p05	1.71E-05	dPm
Tm_l04.l09	1.71E-05	Tm
Tm_l05.l10	1.70E-05	Tm
Tv_l08.p04	1.70E-05	Tv
Pm_l02.l05	1.70E-05	Pm
dPv_l09.l11	1.69E-05	dPv
Pv_p01.p05	1.68E-05	Pv
dTm_l07.l09	1.68E-05	dTm
Pv_l03.p02	1.67E-05	Pv
dTm_l07.l08	1.67E-05	dTm
dTm_l03.l11	1.66E-05	dTm
dTv_l06.l12	1.65E-05	dTv
Tm_l07.l09	1.65E-05	Tm
Tv_l05.l11	1.65E-05	Tv
Pv_l10.l10	1.64E-05	Pv
Pm_l05.l08	1.64E-05	Pm
dPm_l10.p02	1.64E-05	dPm
dTv_l05.p05	1.64E-05	dTv
dPv_l03.l05	1.64E-05	dPv
Tv_l11.p05	1.63E-05	Tv
Pv_l07.p04	1.63E-05	Pv
dTm_l10.p05	1.63E-05	dTm
dTm_l05.p05	1.63E-05	dTm
Tm_l04.l10	1.62E-05	Tm
Tm_l04.p05	1.62E-05	Tm
Tv_l03.p02	1.62E-05	Tv
dPm_l02.l11	1.61E-05	dPm
Tm_l03.l07	1.61E-05	Tm
dTv_l08.p01	1.61E-05	dTv
Tm_l03.p04	1.60E-05	Tm
dTv_l07.l11	1.60E-05	dTv
Pm_l09.p05	1.60E-05	Pm
Tv_l08.p01	1.60E-05	Tv
Tv_l02.p02	1.60E-05	Tv
Pv_l11.p03	1.60E-05	Pv
dPv_l11.p04	1.59E-05	dPv
Tm_l12.p01	1.59E-05	Tm
Pv_l06.p03	1.59E-05	Pv
Tm_l05.l08	1.58E-05	Tm
Pm_l04.p02	1.58E-05	Pm
dPm_l04.l08	1.58E-05	dPm
dPm_l04.l09	1.58E-05	dPm
dTm_l05.l09	1.58E-05	dTm
Pm_l03.p02	1.58E-05	Pm
dTv_l05.l11	1.58E-05	dTv
Tm_l02.p05	1.58E-05	Tm
Pm_l10.l12	1.57E-05	Pm
Pm_l03.p04	1.57E-05	Pm
Pm_l05.p02	1.57E-05	Pm
Pm_l07.p04	1.57E-05	Pm
Tm_l09.p05	1.56E-05	Tm
Tm_l11.p02	1.56E-05	Tm
dPv_l02.l07	1.56E-05	dPv
dTv_l08.p02	1.55E-05	dTv
dPv_l04.p04	1.54E-05	dPv
dTm_l04.l11	1.54E-05	dTm
dPm_l03.l10	1.54E-05	dPm
Tm_p04.p04	1.54E-05	Tm
Pv_l12.l12	1.54E-05	Pv
dPm_l08.p03	1.54E-05	dPm
dTv_l07.l12	1.54E-05	dTv
Tm_l05.p03	1.53E-05	Tm
Tm_l05.l09	1.53E-05	Tm
Tv_l02.p03	1.53E-05	Tv
Pm_l06.p02	1.52E-05	Pm
Pv_l12.p04	1.52E-05	Pv
dTm_l05.l08	1.52E-05	dTm
dPv_l04.l05	1.52E-05	dPv
Pm_l10.p05	1.51E-05	Pm
Tm_l10.p05	1.51E-05	Tm
Pv_l04.p04	1.51E-05	Pv
Pv_l05.p03	1.51E-05	Pv
Tv_l02.l11	1.50E-05	Tv
Tv_l02.p05	1.50E-05	Tv
dTm_l06.p04	1.50E-05	dTm
Tv_l05.l07	1.49E-05	Tv
dPm_l02.l09	1.49E-05	dPm
Pm_l07.p05	1.49E-05	Pm
dPv_l03.p02	1.49E-05	dPv
dPv_l04.l10	1.48E-05	dPv
Pm_l02.l10	1.48E-05	Pm
Tm_l03.l09	1.48E-05	Tm
Pm_l09.p04	1.48E-05	Pm
dPv_l12.p05	1.48E-05	dPv
Tv_l04.l06	1.47E-05	Tv
Tm_l09.p04	1.47E-05	Tm
dTm_l03.p01	1.47E-05	dTm
dTv_l02.p01	1.46E-05	dTv
dPv_l11.l12	1.46E-05	dPv
dTm_l06.l10	1.46E-05	dTm
dPm_l12.l12	1.45E-05	dPm
Pm_l02.l07	1.45E-05	Pm
dPm_l02.l10	1.45E-05	dPm
Tm_l12.l12	1.45E-05	Tm
dPv_l04.p03	1.44E-05	dPv
dPm_l03.p03	1.44E-05	dPm
dPv_l12.p04	1.44E-05	dPv
Tv_l02.l08	1.43E-05	Tv
dTm_l11.p02	1.43E-05	dTm
Tv_l02.p04	1.43E-05	Tv
Pm_l03.p01	1.42E-05	Pm
dPv_l05.p03	1.42E-05	dPv
Tv_l03.l10	1.42E-05	Tv
Tm_l03.p05	1.41E-05	Tm
dPv_l05.l05	1.41E-05	dPv
Pv_l06.p02	1.41E-05	Pv
Tv_l06.l12	1.41E-05	Tv
dTm_l10.l12	1.41E-05	dTm
dTm_l04.l08	1.41E-05	dTm
dPm_l09.p01	1.41E-05	dPm
dPm_l03.l06	1.41E-05	dPm
dPm_l10.l12	1.41E-05	dPm
Tm_l07.l07	1.41E-05	Tm
dPm_l07.p04	1.41E-05	dPm
dPm_l11.l12	1.40E-05	dPm
dTm_l10.p04	1.40E-05	dTm
Pv_l04.l06	1.40E-05	Pv
dTv_l03.l11	1.40E-05	dTv
Pm_l07.l11	1.40E-05	Pm
dPv_l11.p05	1.39E-05	dPv
Pv_l02.p02	1.39E-05	Pv
dTm_l06.p05	1.38E-05	dTm
Tv_l03.l09	1.38E-05	Tv
Tm_l03.p01	1.38E-05	Tm
dTv_l02.l04	1.37E-05	dTv
dPv_l03.p04	1.37E-05	dPv
dPm_l09.l10	1.37E-05	dPm
dTv_l03.l09	1.37E-05	dTv
dTm_l04.l10	1.37E-05	dTm
dPv_p01.p05	1.36E-05	dPv
dPv_l10.l11	1.36E-05	dPv
Tv_l02.p01	1.34E-05	Tv
Pm_l05.l11	1.34E-05	Pm
dTm_l12.p03	1.34E-05	dTm
dPm_l04.l11	1.34E-05	dPm
Pv_p01.p04	1.34E-05	Pv
dTv_l03.l08	1.34E-05	dTv
Tm_l06.l08	1.34E-05	Tm
dTv_l04.l07	1.33E-05	dTv
dPm_l09.p04	1.33E-05	dPm
Tv_l11.p03	1.33E-05	Tv
Pv_l04.p03	1.33E-05	Pv
dPv_l07.p02	1.33E-05	dPv
dPm_l05.l07	1.32E-05	dPm
Tm_l11.p03	1.31E-05	Tm
Pv_l04.p05	1.31E-05	Pv
Pm_l03.l09	1.31E-05	Pm
dPv_l07.p01	1.31E-05	dPv
dPv_l06.p01	1.31E-05	dPv
Pm_l09.p03	1.31E-05	Pm
dPm_l08.p04	1.31E-05	dPm
dTm_l03.l12	1.31E-05	dTm
Pm_l05.l07	1.31E-05	Pm
dPv_l12.l12	1.30E-05	dPv
Pv_l10.p04	1.30E-05	Pv
dTm_l11.p03	1.30E-05	dTm
dPm_l06.p02	1.30E-05	dPm
dTv_l04.l09	1.30E-05	dTv
dTm_l02.l12	1.30E-05	dTm
Pv_l10.p03	1.30E-05	Pv
Pm_l02.p02	1.29E-05	Pm
dPm_l09.p03	1.29E-05	dPm
dTm_l05.p01	1.29E-05	dTm
Pm_l07.p03	1.29E-05	Pm
dPm_l03.l09	1.28E-05	dPm
dPm_l03.p01	1.28E-05	dPm
dPm_l08.l12	1.28E-05	dPm
Pm_l03.l07	1.28E-05	Pm
dPm_l03.l07	1.28E-05	dPm
dPm_l03.p02	1.28E-05	dPm
Tm_l06.l09	1.28E-05	Tm
dTv_l03.p04	1.28E-05	dTv
dTv_l02.l10	1.28E-05	dTv
Tv_l08.p02	1.27E-05	Tv
dTm_l05.p04	1.26E-05	dTm
dPv_l02.p03	1.26E-05	dPv
dPm_l02.p01	1.26E-05	dPm
dTm_l07.p01	1.26E-05	dTm
dPm_l07.l07	1.26E-05	dPm
Tv_l03.p03	1.26E-05	Tv
Pm_l03.p03	1.25E-05	Pm
Tv_l03.l08	1.25E-05	Tv
dPv_l02.p04	1.25E-05	dPv
Pm_l04.p04	1.25E-05	Pm
dPv_p01.p03	1.25E-05	dPv
Pv_l05.p05	1.25E-05	Pv
Tv_l02.l07	1.24E-05	Tv
dPm_l10.p05	1.24E-05	dPm
dPv_l05.l10	1.24E-05	dPv
Pm_l05.l09	1.24E-05	Pm
Pm_l02.l09	1.24E-05	Pm
dTv_l04.l06	1.23E-05	dTv
Pm_l09.l10	1.23E-05	Pm
dPm_l02.l07	1.23E-05	dPm
Tm_l11.l12	1.23E-05	Tm
Pv_l04.l07	1.23E-05	Pv
Tv_l02.l06	1.23E-05	Tv
dTm_l04.p05	1.23E-05	dTm
dTm_l05.p02	1.22E-05	dTm
dTm_l06.l09	1.22E-05	dTm
dTv_l02.l09	1.22E-05	dTv
Pv_l09.p01	1.22E-05	Pv
dPm_l05.l11	1.22E-05	dPm
Pm_l04.l08	1.22E-05	Pm
Pv_l02.l07	1.21E-05	Pv
Pv_l03.p04	1.21E-05	Pv
Pv_l09.l10	1.21E-05	Pv
dTv_l09.l12	1.21E-05	dTv
dPv_l02.l11	1.21E-05	dPv
dPv_l03.l07	1.21E-05	dPv
dPv_l10.p01	1.20E-05	dPv
Tm_l02.p01	1.20E-05	Tm
Tv_l04.l07	1.20E-05	Tv
Tv_l03.p04	1.20E-05	Tv
Tm_l08.p01	1.20E-05	Tm
Tm_l07.l08	1.20E-05	Tm
Tm_l04.p01	1.19E-05	Tm
Tv_l03.p05	1.19E-05	Tv
dPv_l05.p04	1.18E-05	dPv
Pm_l04.l09	1.18E-05	Pm
dTv_l03.l10	1.18E-05	dTv
dTm_l06.p01	1.18E-05	dTm
Tv_l03.p01	1.17E-05	Tv
Pv_l03.l07	1.17E-05	Pv
Pv_l03.p03	1.16E-05	Pv
dPv_l07.p04	1.16E-05	dPv
Pv_l05.p04	1.16E-05	Pv
dPm_l06.p03	1.16E-05	dPm
Tv_l02.l10	1.15E-05	Tv
dPv_l08.l12	1.15E-05	dPv
dPv_l03.p03	1.15E-05	dPv
Pv_l07.p01	1.15E-05	Pv
dTm_l11.p01	1.14E-05	dTm
dTv_l02.l07	1.14E-05	dTv
dPm_l04.l10	1.14E-05	dPm
dPm_l06.p04	1.13E-05	dPm
dPv_l02.p01	1.13E-05	dPv
Pv_l10.l11	1.13E-05	Pv
dTm_l10.p03	1.12E-05	dTm
dPv_l07.l11	1.11E-05	dPv
dPv_l03.l10	1.11E-05	dPv
Tm_l02.p03	1.11E-05	Tm
dPm_l05.l09	1.10E-05	dPm
dTm_l02.p05	1.10E-05	dTm
Tm_l10.p04	1.10E-05	Tm
dTv_l02.l11	1.10E-05	dTv
dTm_l09.p02	1.10E-05	dTm
Pv_l02.p01	1.10E-05	Pv
dPm_l04.p02	1.10E-05	dPm
dTm_l02.p02	1.09E-05	dTm
dTv_l10.l12	1.09E-05	dTv
Pm_l08.l12	1.09E-05	Pm
dTv_l02.p02	1.09E-05	dTv
Tv_l03.l07	1.09E-05	Tv
dTv_l02.p03	1.08E-05	dTv
Pv_l02.l11	1.08E-05	Pv
dTm_l08.p02	1.08E-05	dTm
dTv_l02.p04	1.08E-05	dTv
Pm_l07.l07	1.07E-05	Pm
dTv_l05.l07	1.07E-05	dTv
Tv_l03.l11	1.06E-05	Tv
dTm_l12.p01	1.06E-05	dTm
dPv_l06.p02	1.06E-05	dPv
Pm_l04.p03	1.06E-05	Pm
Tm_l10.p03	1.05E-05	Tm
dTm_l04.p03	1.05E-05	dTm
Pm_l05.l10	1.05E-05	Pm
dPv_l02.p02	1.05E-05	dPv
Pv_l02.p04	1.05E-05	Pv
dTm_l04.p01	1.05E-05	dTm
Tm_l09.p03	1.05E-05	Tm
dPv_l06.p03	1.04E-05	dPv
dTm_l06.l08	1.04E-05	dTm
dTm_l03.p05	1.04E-05	dTm
Pv_l02.p03	1.04E-05	Pv
dPv_l03.p01	1.03E-05	dPv
dPv_l09.p01	1.03E-05	dPv
dPm_l09.p05	1.03E-05	dPm
dTv_l02.l06	1.02E-05	dTv
dTv_l03.p01	1.02E-05	dTv
Tm_l11.p01	1.01E-05	Tm
dPm_l04.l07	1.01E-05	dPm
Pv_l03.l11	1.01E-05	Pv
dPv_l02.l10	1.01E-05	dPv
Tv_l04.p01	1.01E-05	Tv
dTv_l03.p03	1.01E-05	dTv
dTm_l08.p04	1.01E-05	dTm
Pv_l08.l12	1.01E-05	Pv
dPm_l03.p05	1.00E-05	dPm
dTv_l03.p02	1.00E-05	dTv
dTm_l07.p02	1.00E-05	dTm
Pv_l03.p05	1.00E-05	Pv
Tm_l10.p02	1.00E-05	Tm
dPv_l07.p03	1.00E-05	dPv
Pv_l07.p02	9.98E-06	Pv
Tm_l02.p02	9.96E-06	Tm
dTv_l08.l12	9.96E-06	dTv
dTv_l02.l08	9.92E-06	dTv
dTm_l06.p02	9.91E-06	dTm
dTm_l04.p02	9.89E-06	dTm
Tm_l08.p02	9.77E-06	Tm
Tm_l09.p01	9.76E-06	Tm
dPm_l07.p03	9.75E-06	dPm
dPv_l04.l07	9.74E-06	dPv
dTv_l06.p05	9.73E-06	dTv
dTm_l05.p03	9.72E-06	dTm
dTm_l03.p04	9.66E-06	dTm
Pv_l04.l05	9.65E-06	Pv
dTv_l02.p05	9.64E-06	dTv
Pv_l02.p05	9.63E-06	Pv
Tm_l04.p02	9.63E-06	Tm
Tm_l07.p02	9.62E-06	Tm
Tm_l06.p03	9.62E-06	Tm
Tv_l07.p04	9.58E-06	Tv
dPv_l10.p03	9.56E-06	dPv
Pv_l03.p01	9.53E-06	Pv
Pm_l04.l07	9.50E-06	Pm
Pm_l06.p05	9.46E-06	Pm
dTm_l08.p05	9.41E-06	dTm
dTv_l11.l12	9.40E-06	dTv
Tm_l04.p04	9.40E-06	Tm
dPv_l03.p05	9.36E-06	dPv
Pm_l03.p05	9.32E-06	Pm
Pm_l06.p03	9.28E-06	Pm
Pv_l05.l07	9.27E-06	Pv
dPv_l05.l07	9.16E-06	dPv
dTm_l08.p03	9.12E-06	dTm
dTm_l02.p01	9.12E-06	dTm
dTm_l02.p03	9.05E-06	dTm
Tm_l06.l07	8.99E-06	Tm
Tm_l05.p02	8.96E-06	Tm
dTm_l10.p02	8.93E-06	dTm
dPm_l04.p03	8.92E-06	dPm
dTm_l03.p02	8.91E-06	dTm
dTm_l10.p01	8.89E-06	dTm
Tv_l07.p02	8.89E-06	Tv
dTv_l06.p04	8.86E-06	dTv
Pv_l05.p02	8.83E-06	Pv
dTv_l03.p05	8.82E-06	dTv
Tm_l03.p02	8.81E-06	Tm
dTv_l04.p01	8.80E-06	dTv
Pv_l06.p01	8.78E-06	Pv
dTm_l06.p03	8.74E-06	dTm
Tv_l08.l12	8.73E-06	Tv
dPm_l05.p02	8.72E-06	dPm
dPv_l05.l11	8.70E-06	dPv
Pv_l04.l11	8.70E-06	Pv
Tv_l07.p01	8.69E-06	Tv
Tm_l09.p02	8.65E-06	Tm
Pv_l09.p04	8.62E-06	Pv
dTv_l04.p04	8.55E-06	dTv
Tv_l05.p04	8.52E-06	Tv
dTm_l03.p03	8.52E-06	dTm
dPv_l09.p02	8.45E-06	dPv
dTm_l02.p04	8.45E-06	dTm
dPv_l10.p02	8.43E-06	dPv
dTm_l11.l12	8.40E-06	dTm
dPm_l04.p01	8.38E-06	dPm
dTm_l06.l07	8.35E-06	dTm
Tv_l06.p02	8.33E-06	Tv
dTm_l07.p04	8.31E-06	dTm
Tv_l10.l12	8.30E-06	Tv
dPm_l08.p05	8.26E-06	dPm
dTm_l08.p01	8.25E-06	dTm
dPv_l04.p02	8.22E-06	dPv
Tm_l05.l07	8.21E-06	Tm
dTv_l05.p03	8.19E-06	dTv
dTv_l03.l07	8.19E-06	dTv
dPv_l04.l11	8.19E-06	dPv
dTm_l09.p04	8.18E-06	dTm
dPv_l10.p04	8.18E-06	dPv
dPm_l07.p05	8.17E-06	dPm
Pv_l09.p03	8.16E-06	Pv
Tv_l05.p01	8.16E-06	Tv
dTm_l09.p01	8.16E-06	dTm
Tm_l03.p03	8.15E-06	Tm
Tv_l04.p05	8.10E-06	Tv
Tm_l08.p05	8.09E-06	Tm
dTv_l05.p02	8.09E-06	dTv
dPm_l05.l10	8.08E-06	dPm
dTv_l06.p02	8.08E-06	dTv
dPv_l03.l11	8.08E-06	dPv
dPv_l09.l10	8.07E-06	dPv
Tv_l05.p03	8.07E-06	Tv
Pv_l07.p03	8.05E-06	Pv
dPm_l02.p04	8.01E-06	dPm
Tm_l08.p03	8.00E-06	Tm
dPv_l05.p02	7.97E-06	dPv
Tv_l05.p02	7.94E-06	Tv
Tv_l06.p01	7.92E-06	Tv
Tm_l10.p01	7.90E-06	Tm
Pv_l10.p05	7.87E-06	Pv
dTm_l09.p03	7.81E-06	dTm
Pm_l02.p05	7.78E-06	Pm
dTv_l06.p03	7.74E-06	dTv
Pv_l03.l10	7.74E-06	Pv
dPm_l05.p03	7.73E-06	dPm
dTv_l06.p01	7.73E-06	dTv
dPv_l06.p05	7.69E-06	dPv
dTm_l07.p03	7.68E-06	dTm
dPm_l06.p05	7.64E-06	dPm
Tm_l06.p02	7.64E-06	Tm
dTv_l05.p01	7.63E-06	dTv
Pv_l05.l11	7.63E-06	Pv
dTm_l05.l07	7.57E-06	dTm
Pm_l05.p01	7.46E-06	Pm
Tv_l07.p03	7.40E-06	Tv
dPv_l05.p05	7.38E-06	dPv
dTv_l04.p02	7.35E-06	dTv
dTv_l07.p03	7.30E-06	dTv
Pm_l04.p05	7.29E-06	Pm
dPm_l04.p04	7.27E-06	dPm
Pv_l02.l10	7.21E-06	Pv
dPm_l02.p02	7.20E-06	dPm
dTv_l07.p04	7.19E-06	dTv
Tv_l06.p04	7.12E-06	Tv
dTv_l04.p03	7.03E-06	dTv
Tv_l09.l12	6.99E-06	Tv
Tv_l07.p05	6.99E-06	Tv
Pm_l02.p03	6.93E-06	Pm
Tv_l04.p04	6.83E-06	Tv
Tv_l04.p02	6.83E-06	Tv
dTv_l12.l12	6.78E-06	dTv
Pm_l05.p05	6.73E-06	Pm
Pm_l02.p04	6.71E-06	Pm
dPv_l02.p05	6.70E-06	dPv
Tv_l05.p05	6.69E-06	Tv
Pv_l09.p05	6.65E-06	Pv
Tv_l11.l12	6.62E-06	Tv
dTv_l04.p05	6.59E-06	dTv
dTv_l05.p04	6.59E-06	dTv
dPm_l04.p05	6.44E-06	dPm
Tv_l12.l12	6.38E-06	Tv
Tv_l06.p03	6.38E-06	Tv
Tv_l06.p05	6.34E-06	Tv
dPv_l06.p04	6.33E-06	dPv
Tm_l04.p03	6.32E-06	Tm
dTv_l07.p05	6.24E-06	dTv
Pm_l05.p04	6.14E-06	Pm
dPv_l09.p05	6.13E-06	dPv
Pm_l05.p03	6.12E-06	Pm
Tv_l04.p03	6.04E-06	Tv
dPv_l10.p05	6.02E-06	dPv
dPm_l05.p01	5.91E-06	dPm
dPm_l02.p05	5.84E-06	dPm
dPm_l05.p05	5.75E-06	dPm
dPv_l04.p01	5.62E-06	dPv
dPv_l04.p05	5.59E-06	dPv
dPv_l09.p03	5.53E-06	dPv
dPm_l02.p03	5.36E-06	dPm
dPv_l07.p05	5.32E-06	dPv
Pv_l04.p01	5.26E-06	Pv
dPv_l09.p04	5.22E-06	dPv
dPm_l05.p04	5.20E-06	dPm
dPv_l10.l10	5.17E-06	dPv
Pv_l04.p02	5.12E-06	Pv
Pv_l06.p05	5.04E-06	Pv
Pv_l07.p05	4.65E-06	Pv
dPv_l05.p01	4.47E-06	dPv
Pv_l05.p01	4.45E-06	Pv
