## Supplementary Table 5 for "Pre-implantation genome-wide methylation enables environmental adaptation in a social meso-carnivore"

Chromosome	Position	Variable	Qvalue	Gene_start	Gene_end	Gene	Gene_strand
3	2174752	dTm_l02.l07	0.037520498	2173750	2176905	ENSSEMG00010012551	-
3	2174752	Tv_l08.l09	0.018445261	2173750	2176905	ENSSEMG00010012551	-
10	224522	dTv_p02.p02	0.04991564	204886	236154	ENSSEMG00010017771	-
10	249504	dTv_p02.p02	0.029257506	248549	262165	ENSSEMG00010017084	-
10	249504	dTv_l04.l04	0.041933963	248549	262165	ENSSEMG00010017084	-
10	249504	Tm_l04.l05	0.039868077	248549	262165	ENSSEMG00010017084	-
10	249522	dTm_l02.l07	0.043570638	248549	262165	ENSSEMG00010017084	-
10	249522	Tm_l02.l07	0.025522397	248549	262165	ENSSEMG00010017084	-
16	59075	Tm_l03.l03	0.010943908	57997	62066	ENSSEMG00010003730	+
16	59075	Pm_p04.p04	0.012564307	57997	62066	ENSSEMG00010003730	+
16	59075	Tv_l11.l11	0.017927074	57997	62066	ENSSEMG00010003730	+
16	59110	Pv_l02.l02	0.032157072	57997	62066	ENSSEMG00010003730	+
16	59110	Tv_l08.l09	0.028722408	57997	62066	ENSSEMG00010003730	+
16	59110	dTv_p02.p02	0.007700409	57997	62066	ENSSEMG00010003730	+
16	59110	dTv_l04.l04	0.002575698	57997	62066	ENSSEMG00010003730	+
16	59110	Tv_l04.l04	0.005163566	57997	62066	ENSSEMG00010003730	+
16	59110	Tv_p02.p02	0.008082445	57997	62066	ENSSEMG00010003730	+
16	60982	Tv_l06.l06	0.045820259	57997	62066	ENSSEMG00010003730	+
16	60982	Pm_l03.l12	0.04773398	57997	62066	ENSSEMG00010003730	+
16	60982	dTm_l05.l05	0.009847355	57997	62066	ENSSEMG00010003730	+
16	60982	dTv_l06.l06	0.034897564	57997	62066	ENSSEMG00010003730	+
16	61030	Tm_l03.l03	0.014820709	57997	62066	ENSSEMG00010003730	+
16	61030	dPv_l02.l02	0.004594683	57997	62066	ENSSEMG00010003730	+
16	61030	dPm_l02.l02	0.018082062	57997	62066	ENSSEMG00010003730	+
16	61030	Tv_p02.p02	0.025134568	57997	62066	ENSSEMG00010003730	+
16	61030	dTv_p02.p02	0.011234657	57997	62066	ENSSEMG00010003730	+
16	61030	Pm_l02.l02	0.018247632	57997	62066	ENSSEMG00010003730	+
16	61030	Pv_l02.l02	0.020036841	57997	62066	ENSSEMG00010003730	+
16	61030	Tm_l04.l04	0.032588016	57997	62066	ENSSEMG00010003730	+
16	61045	dPv_l06.l12	0.043232966	57997	62066	ENSSEMG00010003730	+
16	61045	dPm_p02.p03	0.02542104	57997	62066	ENSSEMG00010003730	+
16	61073	Pv_l06.l12	0.035629175	57997	62066	ENSSEMG00010003730	+
16	61073	dPv_l06.l12	0.03653823	57997	62066	ENSSEMG00010003730	+
16	61073	Pv_l04.l04	0.015217455	57997	62066	ENSSEMG00010003730	+
16	61083	Pv_l04.l04	0.039895905	57997	62066	ENSSEMG00010003730	+
16	61083	Pv_l06.l12	0.00203642	57997	62066	ENSSEMG00010003730	+
16	61083	dPv_l06.l12	0.001271459	57997	62066	ENSSEMG00010003730	+
16	61089	Pv_l06.l12	0.02815367	57997	62066	ENSSEMG00010003730	+
16	61089	dPv_l06.l12	0.018769232	57997	62066	ENSSEMG00010003730	+
16	61101	dPm_p02.p03	0.035162198	57997	62066	ENSSEMG00010003730	+
16	61123	Pv_l06.l12	0.042893994	57997	62066	ENSSEMG00010003730	+
16	61123	dPv_l06.l12	0.026078138	57997	62066	ENSSEMG00010003730	+
16	63283	Tm_l03.l03	0.028318595	63144	70089	ENSSEMG00010003727	+
16	63283	Tm_l03.l03	0.028318595	61549	63902	ENSSEMG00010003732	+
16	68828	Tv_p02.p02	0.04844234	63144	70089	ENSSEMG00010003727	+
16	68836	Tv_p02.p02	0.032023404	63144	70089	ENSSEMG00010003727	+
16	68836	Tv_l04.l04	0.024645527	63144	70089	ENSSEMG00010003727	+
16	68836	dTv_l06.l06	0.018821727	63144	70089	ENSSEMG00010003727	+
16	68836	Tv_l06.l06	0.027046003	63144	70089	ENSSEMG00010003727	+
16	68836	dTv_l04.l04	0.02424408	63144	70089	ENSSEMG00010003727	+
16	68845	Tv_l08.l09	0.049072534	63144	70089	ENSSEMG00010003727	+
