## Supplementary Table 6 for "Pre-implantation genome-wide methylation enables environmental adaptation in a social meso-carnivore"

Chromosome	Position	Gene	Gene_start	Gene_end	Gene_strand	Gene_name	Gene_type	Qvalue	Zvalue
10	262155	ENSSEMG00010017084	259965	262165	-	NA	protein_coding;	0.002453427	9.175005285
11	6827314	ENSSEMG00010025716	6826254	6828454	+	FOLR1	protein_coding;	0.004870011	7.927088091
5	23839742	ENSSEMG00010008534	23839018	23841218	+	ndufa3	protein_coding;	0.005948351	7.565882767
2	160453996	ENSSEMG00010002046	160453898	160456098	-	NA	processed_pseudogene;	0.008709039	6.881542182
13	77141245	ENSSEMG00010009468	77139429	77141629	-	NA	rRNA;	0.014614798	5.962319925
2	98855460	ENSSEMG00010001682	98853721	98855921	+	TIFA	protein_coding;	0.01469911	5.95217845
2	163192770	ENSSEMG00010002051	163192308	163194508	+	NA	snRNA;	0.016762477	5.721073673
17	48545768	ENSSEMG00010007346	48543850	48546050	-	RNF2	protein_coding;	0.016868073	5.710048565
8	61139240	ENSSEMG00010012502	61137582	61139782	+	PLEKHB1	protein_coding;	0.024086353	5.088403706
6	74771776	ENSSEMG00010013492	74770460	74772660	-	GNB5	protein_coding;	0.025263568	5.005728527
4	67831299	ENSSEMG00010012983	67830021	67832221	-	SKIL	protein_coding;	0.025499891	4.989614341
4	67831321	ENSSEMG00010012983	67830021	67832221	-	SKIL	protein_coding;	0.025499891	4.989614341
7	91532210	ENSSEMG00010024218	91530523	91532723	+	NCKAP1L	protein_coding;	0.026602518	4.916424476
19	52525368	ENSSEMG00010018938	52524904	52527104	-	FAM71E1	protein_coding;	0.028026475	4.82643812
19	52525381	ENSSEMG00010018938	52524904	52527104	-	FAM71E1	protein_coding;	0.028026475	4.82643812
7	140853972	ENSSEMG00010004570	140853842	140856042	-	CELF2	protein_coding;	0.028473444	4.799170432
20	17025629	ENSSEMG00010023907	17024860	17027060	-	RNF128	protein_coding;	0.028881038	4.774690479
1	199228045	ENSSEMG00010025634	199227236	199229436	+	STPG1	protein_coding;	0.030042033	4.706885367
1	96132195	ENSSEMG00010019550	96131115	96133315	+	PLAG1	protein_coding;	0.030097402	4.703720257
8	11105271	ENSSEMG00010023504	11105165	11107365	-	NA	protein_coding;	0.03059804	4.675373955
1	197370928	ENSSEMG00010025196	197368815	197371015	+	NA	protein_coding;	0.034971978	4.446542773
9	2546953	ENSSEMG00010012063	2546137	2548337	-	SLC40A1	protein_coding;	0.03657861	4.369924603
2	98855464	ENSSEMG00010001682	98853721	98855921	+	TIFA	protein_coding;	0.037488753	4.32806898
10	86913162	ENSSEMG00010007076	86911859	86914059	+	FGL2	protein_coding;	0.03964158	4.233159564
6	58012282	ENSSEMG00010018152	58011018	58013218	+	CENPK	protein_coding;	0.045397796	4.003800253
15	13224472	ENSSEMG00010006992	13224293	13226493	+	MSGN1	protein_coding;	0.047762837	3.918311224
19	17528086	ENSSEMG00010015974	17526502	17528702	-	SLC7A6	protein_coding;	0.049350626	3.863386399
