## Supplementary Table 8 for "Pre-implantation genome-wide methylation enables environmental adaptation in a social meso-carnivore"

KEGG_ID	Description	Gene_ratio	Background_ratio	Pvalue	Padjvalue	Qvalue	Gene_ID	Count
cfa04072	Phospholipase D signaling pathway	12/212	152/8989	0.000242919	0.027746149	0.025475718	403943/111097183/490904/480688/100683236/482328/482709/100856539/484648/485146/102155828/488084	12
cfa04727	GABAergic synapse	9/212	92/8989	0.00030379	0.027746149	0.025475718	609157/479856/490904/480660/481627/482132/485864/608623/488087	9
cfa05032	Morphine addiction	9/212	92/8989	0.00030379	0.027746149	0.025475718	403943/609157/488752/490904/480660/481627/482132/608623/488087	9
cfa04151	PI3K-Akt signaling pathway	19/212	363/8989	0.000926133	0.063440113	0.058248894	403721/403437/490334/111097183/608378/490904/480688/491313/481873/475904/484648/476565/403727/611782/477600/608623/488084/488087/488508	19
cfa04360	Axon guidance	11/212	184/8989	0.004155843	0.227740215	0.209104538	477955/490904/481432/475431/482970/483004/483417/484648/485864/487690/488084	11
cfa04726	Serotonergic synapse	8/212	113/8989	0.005160516	0.235663546	0.216379514	403943/403407/609157/490904/480660/484648/608623/488087	8
cfa04310	Wnt signaling pathway	10/212	168/8989	0.006364201	0.249113015	0.228728431	489432/484193/479866/490904/491114/481783/482970/611782/486894/488048	10
cfa04926	Relaxin signaling pathway	8/212	128/8989	0.010698893	0.276610095	0.253975462	403943/609157/490904/484648/485864/608623/488084/488087	8
cfa04218	Cellular senescence	9/212	158/8989	0.012384828	0.276610095	0.253975462	474836/478149/480688/475481/483745/484648/477232/611782/488084	9
cfa04015	Rap1 signaling pathway	11/212	214/8989	0.012416894	0.276610095	0.253975462	403943/431695/609157/480433/490904/475904/484648/476565/485864/403727/488084	11
cfa05202	Transcriptional misregulation in cancer	10/212	187/8989	0.013020748	0.276610095	0.253975462	100856381/111097183/480723/100684628/474922/403727/486180/611782/486685/487819	10
cfa04150	mTOR signaling pathway	9/212	162/8989	0.014401157	0.276610095	0.253975462	480360/608378/490904/480688/484648/477225/477403/477600/488084	9
cfa05163	Human cytomegalovirus infection	11/212	219/8989	0.01455266	0.276610095	0.253975462	403943/474836/609157/490904/480688/482970/484648/485864/608623/488084/488087	11
cfa04929	GnRH secretion	5/212	63/8989	0.016169648	0.276610095	0.253975462	403639/490904/481627/484648/488084	5
cfa04725	Cholinergic synapse	7/212	113/8989	0.017281663	0.276610095	0.253975462	609157/490904/480660/474965/608623/488084/488087	7
cfa04540	Gap junction	6/212	88/8989	0.017505457	0.276610095	0.253975462	403943/100855995/490904/484648/485146/485864	6
cfa04724	Glutamatergic synapse	7/212	114/8989	0.01805632	0.276610095	0.253975462	403943/609157/490904/100683236/485146/608623/488087	7
cfa00515	Mannose type O-glycan biosynthesis	3/212	24/8989	0.018171466	0.276610095	0.253975462	489265/484426/474521	3
cfa04664	Fc epsilon RI signaling pathway	5/212	67/8989	0.020611148	0.297234452	0.272912156	111097183/490904/484648/102155828/488084	5
cfa04917	Prolactin signaling pathway	5/212	69/8989	0.023103556	0.305875291	0.280845926	403639/484648/485864/611782/488084	5
cfa04520	Adherens junction	6/212	94/8989	0.023442997	0.305875291	0.280845926	431695/479866/481162/482970/485864/486894	6
cfa05231	Choline metabolism in cancer	6/212	96/8989	0.025689635	0.310567144	0.285153851	490904/480688/482328/482709/484648/488084	6
cfa04152	AMPK signaling pathway	7/212	124/8989	0.027187201	0.310567144	0.285153851	487139/479127/608378/480688/477403/487797/488084	7
cfa04666	Fc gamma R-mediated phagocytosis	6/212	98/8989	0.02807544	0.310567144	0.285153851	489261/111097183/490904/482044/484648/488084	6
cfa04713	Circadian entrainment	6/212	99/8989	0.029321451	0.310567144	0.285153851	403943/609157/490904/486180/608623/488087	6
cfa05230	Central carbon metabolism in cancer	5/212	74/8989	0.030163031	0.310567144	0.285153851	100856261/481187/484648/487797/488084	5
cfa04916	Melanogenesis	6/212	100/8989	0.030603332	0.310567144	0.285153851	403943/609157/479866/490904/484648/486894	6
cfa04723	Retrograde endocannabinoid signaling	8/212	163/8989	0.03894341	0.370783484	0.340442768	609157/490904/480660/481877/482132/485146/608623/488087	8
cfa04915	Estrogen signaling pathway	7/212	137/8989	0.04317881	0.370783484	0.340442768	403943/609157/403639/481627/484648/485864/488084	7
cfa04814	Motor proteins	9/212	198/8989	0.044662926	0.370783484	0.340442768	403532/403546/489261/479461/100855995/490379/102156876/482346/475857	9
cfa04012	ErbB signaling pathway	5/212	83/8989	0.045990996	0.370783484	0.340442768	490904/484648/485864/488084/488508	5
cfa04820	Cytoskeleton in muscle cells	10/212	231/8989	0.046743726	0.370783484	0.340442768	403532/477974/403440/479269/490366/403743/474811/481783/481873/475857	10
cfa04370	VEGF signaling pathway	4/212	58/8989	0.047484219	0.370783484	0.340442768	490904/484648/485864/488084	4
cfa04066	HIF-1 signaling pathway	7/212	141/8989	0.049110719	0.370783484	0.340442768	487139/479866/490904/403727/487797/488084/111094513	7
cfa04510	Focal adhesion	9/212	202/8989	0.049590593	0.370783484	0.340442768	490334/490904/481873/482970/484648/485864/403727/611782/488084	9
cfa04730	Long-term depression	4/212	59/8989	0.050034575	0.370783484	0.340442768	403943/609157/490904/484648	4
cfa04146	Peroxisome	5/212	85/8989	0.050069303	0.370783484	0.340442768	479939/475518/611056/100855488/608697	5
cfa05205	Proteoglycans in cancer	9/212	205/8989	0.053514004	0.381642241	0.350412969	403440/490904/482970/484648/485864/100856473/477600/488084/488508	9
cfa04935	Growth hormone synthesis, secretion and action	6/212	115/8989	0.054321341	0.381642241	0.350412969	403721/403943/479866/490904/484648/488084	6
cfa00250	Alanine, aspartate and glutamate metabolism	3/212	38/8989	0.059672838	0.389897457	0.357992671	612452/479856/474653	3
cfa00120	Primary bile acid biosynthesis	2/212	17/8989	0.059688518	0.389897457	0.357992671	100855488/486973	2
cfa04211	Longevity regulating pathway	5/212	90/8989	0.06116815	0.389897457	0.357992671	479127/608378/480688/485118/488084	5
cfa04919	Thyroid hormone signaling pathway	6/212	119/8989	0.062115617	0.389897457	0.357992671	479866/490904/484648/485864/487797/488084	6
cfa03013	Nucleocytoplasmic transport	6/212	120/8989	0.064162569	0.389897457	0.357992671	403506/479293/607268/480469/491307/477695	6
cfa04921	Oxytocin signaling pathway	7/212	151/8989	0.06612118	0.389897457	0.357992671	403943/609157/490904/482970/484648/485864/486563	7
cfa04720	Long-term potentiation	4/212	65/8989	0.066880221	0.389897457	0.357992671	479866/490904/484648/485146	4
cfa05221	Acute myeloid leukemia	4/212	65/8989	0.066880221	0.389897457	0.357992671	484648/486180/486894/488084	4
cfa01522	Endocrine resistance	5/212	94/8989	0.070973888	0.405142613	0.371990336	403943/403639/484648/485864/488084	5
cfa01250	Biosynthesis of nucleotide sugars	3/212	42/8989	0.075918391	0.420128539	0.385749984	611942/481318/474653	3
cfa05167	Kaposi sarcoma-associated herpesvirus infection	8/212	188/8989	0.076665792	0.420128539	0.385749984	474836/479866/484648/485864/486894/608623/488084/488087	8
cfa04974	Protein digestion and absorption	5/212	100/8989	0.087204236	0.460172406	0.422517115	474811/481873/482056/102152687/478767	5
cfa05165	Human papillomavirus infection	12/212	328/8989	0.087331989	0.460172406	0.422517115	403943/474836/479866/490334/480360/480688/481873/484648/476565/611782/486894/488084	12
cfa04930	Type II diabetes mellitus	3/212	46/8989	0.09388603	0.469970448	0.431513396	490305/480660/488084	3
cfa05207	Chemical carcinogenesis - receptor activation	8/212	197/8989	0.094273993	0.469970448	0.431513396	403943/403639/490904/480469/480660/484648/485864/488084	8
cfa04728	Dopaminergic synapse	6/212	133/8989	0.094337134	0.469970448	0.431513396	403943/609157/490904/480660/608623/488087	6
cfa05171	Coronavirus disease - COVID-19	14/212	405/8989	0.097496369	0.477035805	0.438000604	100683775/477029/403684/477955/479109/106558744/111097183/100684235/490904/100856539/106560154/106557771/478597/488084	14
cfa02010	ABC transporters	3/212	49/8989	0.108395714	0.521060097	0.478422448	100856571/479939/478900	3
cfa05310	Asthma	2/212	25/8989	0.11665709	0.545551328	0.500909594	111097183/102155828	2
cfa05206	MicroRNAs in cancer	10/212	276/8989	0.117472731	0.545551328	0.500909594	403437/479866/490334/608378/490904/484648/484692/476715/611782/488084	10
cfa04514	Cell adhesion molecules	6/212	143/8989	0.121926136	0.556796021	0.511234149	479435/474836/611010/483417/100685099/488173	6
cfa00520	Amino sugar and nucleotide sugar metabolism	3/212	53/8989	0.128983698	0.570024729	0.523380369	611942/481318/474653	3
cfa04340	Hedgehog signaling pathway	3/212	53/8989	0.128983698	0.570024729	0.523380369	611166/480017/611782	3
cfa01521	EGFR tyrosine kinase inhibitor resistance	4/212	84/8989	0.136408652	0.593269374	0.544722936	490904/484648/485864/488084	4
cfa03083	Polycomb repressive complex	4/212	85/8989	0.140672323	0.602253384	0.552971797	478149/479709/479866/480042	4
cfa04020	Calcium signaling pathway	9/212	253/8989	0.14385535	0.60640563	0.55678427	403943/100856261/490305/111097183/490904/480660/485146/403727/488508	9
cfa00480	Glutathione metabolism	3/212	58/8989	0.156466186	0.619405169	0.568720074	481988/475518/485847	3
cfa05213	Endometrial cancer	3/212	58/8989	0.156466186	0.619405169	0.568720074	484648/486894/488084	3
cfa05330	Allograft rejection	2/212	30/8989	0.156993395	0.619405169	0.568720074	474836/111097183	2
cfa04611	Platelet activation	5/212	121/8989	0.157315682	0.619405169	0.568720074	403943/482970/100856539/485864/488084	5
cfa04912	GnRH signaling pathway	4/212	89/8989	0.158242196	0.619405169	0.568720074	403943/490904/484648/485864	4
cfa04071	Sphingolipid signaling pathway	5/212	123/8989	0.164954587	0.636585306	0.584494384	490904/482970/484648/102155828/488084	5
cfa00561	Glycerolipid metabolism	3/212	60/8989	0.167931506	0.639072676	0.586778216	482328/482709/477846	3
cfa00310	Lysine degradation	3/212	61/8989	0.173754318	0.640436065	0.58803004	480026/480101/611094	3
cfa00030	Pentose phosphate pathway	2/212	32/8989	0.173785594	0.640436065	0.58803004	611942/487797	2
cfa05161	Hepatitis B	6/212	160/8989	0.176724697	0.640436065	0.58803004	403440/479866/490904/484648/485864/488084	6
cfa00051	Fructose and mannose metabolism	2/212	33/8989	0.18228771	0.640436065	0.58803004	487139/487797	2
cfa00410	beta-Alanine metabolism	2/212	33/8989	0.18228771	0.640436065	0.58803004	476165/479856	2
cfa05132	Salmonella infection	9/212	268/8989	0.182313916	0.640436065	0.58803004	479461/100855995/482970/484648/612944/486492/486894/488084/111094513	9
cfa04070	Phosphatidylinositol signaling system	4/212	96/8989	0.190779603	0.640789802	0.588354832	490904/482328/482709/488084	4
cfa04140	Autophagy - animal	6/212	165/8989	0.194500691	0.640789802	0.588354832	608378/480688/484648/487841/488084/488471	6
cfa04710	Circadian rhythm	2/212	35/8989	0.199464737	0.640789802	0.588354832	100855456/486180	2
cfa05215	Prostate cancer	4/212	99/8989	0.205331412	0.640789802	0.588354832	479866/484648/486894/488084	4
cfa04940	Type I diabetes mellitus	2/212	36/8989	0.208124934	0.640789802	0.588354832	474836/482825	2
cfa04210	Apoptosis	5/212	134/8989	0.209410685	0.640789802	0.588354832	100855995/483745/484648/488084/488471	5
cfa04750	Inflammatory mediator regulation of TRP channels	4/212	100/8989	0.210253377	0.640789802	0.588354832	403943/490904/485864/488084	4
cfa05146	Amoebiasis	4/212	101/8989	0.215208834	0.640789802	0.588354832	403943/111097183/490904/488084	4
cfa04960	Aldosterone-regulated sodium reabsorption	2/212	37/8989	0.21682363	0.640789802	0.588354832	490904/488084	2
cfa05143	African trypanosomiasis	2/212	37/8989	0.21682363	0.640789802	0.588354832	111097183/490904	2
cfa04650	Natural killer cell mediated cytotoxicity	4/212	102/8989	0.220196469	0.640789802	0.588354832	111097183/490904/484648/488084	4
cfa05142	Chagas disease	4/212	102/8989	0.220196469	0.640789802	0.588354832	403943/609157/488084/488471	4
cfa03010	Ribosome	10/212	319/8989	0.2210661	0.640789802	0.588354832	100683775/477029/403684/479109/106558744/100684235/474918/106560154/106557771/478597	10
cfa05170	Human immunodeficiency virus 1 infection	7/212	209/8989	0.223787385	0.640789802	0.588354832	474836/609157/490904/484648/608623/488084/488087	7
cfa00640	Propanoate metabolism	2/212	38/8989	0.225554229	0.640789802	0.588354832	479856/474930	2
cfa04530	Tight junction	6/212	175/8989	0.231928782	0.640789802	0.588354832	431695/489964/100855995/482970/476565/485864	6
cfa04662	B cell receptor signaling pathway	3/212	71/8989	0.234647868	0.640789802	0.588354832	111097183/484648/488084	3
cfa05223	Non-small cell lung cancer	3/212	71/8989	0.234647868	0.640789802	0.588354832	490904/484648/488084	3
cfa04910	Insulin signaling pathway	5/212	140/8989	0.235153502	0.640789802	0.588354832	479127/608378/480688/484648/488084	5
cfa05414	Dilated cardiomyopathy	4/212	105/8989	0.235339353	0.640789802	0.588354832	403532/403943/111097183/486563	4
cfa05010	Alzheimer disease	13/212	439/8989	0.236764335	0.640789802	0.588354832	480149/403407/100855995/491061/474598/475481/483745/484648/485146/478410/478494/488084/111094513	13
cfa05211	Renal cell carcinoma	3/212	72/8989	0.240946688	0.640789802	0.588354832	479866/484648/488084	3
cfa05033	Nicotine addiction	2/212	40/8989	0.243086189	0.640789802	0.588354832	480660/482132	2
cfa05216	Thyroid cancer	2/212	40/8989	0.243086189	0.640789802	0.588354832	488993/486894	2
cfa04918	Thyroid hormone synthesis	3/212	73/8989	0.247273622	0.640789802	0.588354832	403943/490904/403719	3
cfa04550	Signaling pathways regulating pluripotency of stem cells	5/212	143/8989	0.248349053	0.640789802	0.588354832	489729/484648/100856473/488084/488159	5
cfa04922	Glucagon signaling pathway	4/212	108/8989	0.250724879	0.640789802	0.588354832	403943/479127/479866/487797	4
cfa05219	Bladder cancer	2/212	41/8989	0.251875757	0.640789802	0.588354832	484648/485864	2
cfa05214	Glioma	3/212	74/8989	0.253626291	0.640789802	0.588354832	490904/484648/488084	3
cfa04062	Chemokine signaling pathway	6/212	181/8989	0.255407567	0.640789802	0.588354832	482970/484648/485864/608623/488084/488087	6
cfa04145	Phagosome	5/212	145/8989	0.25725138	0.640789802	0.588354832	474836/479461/100855995/480360/111097183	5
cfa05224	Breast cancer	5/212	145/8989	0.25725138	0.640789802	0.588354832	403437/403639/484648/486894/488084	5
cfa05320	Autoimmune thyroid disease	2/212	42/8989	0.260673625	0.642921431	0.590312032	474836/111097183	2
cfa04024	cAMP signaling pathway	7/212	220/8989	0.262800001	0.642921431	0.590312032	403943/431695/479866/481627/482970/484648/488084	7
cfa04115	p53 signaling pathway	3/212	76/8989	0.26639952	0.645959897	0.593101865	481988/485118/611782	3
cfa03440	Homologous recombination	2/212	44/8989	0.278273486	0.668832765	0.614103077	403437/475711	2
cfa04913	Ovarian steroidogenesis	2/212	45/8989	0.287065684	0.678068944	0.622583472	403943/609364	2
cfa04962	Vasopressin-regulated water reabsorption	2/212	45/8989	0.287065684	0.678068944	0.622583472	403943/479461	2
cfa04670	Leukocyte transendothelial migration	4/212	116/8989	0.29267696	0.681665058	0.62588532	431695/490904/482970/488084	4
cfa05017	Spinocerebellar ataxia	5/212	153/8989	0.293563784	0.681665058	0.62588532	610344/490904/474467/403758/488084	5
cfa04721	Synaptic vesicle cycle	3/212	81/8989	0.298624093	0.686879202	0.630672798	480360/480660/481877	3
cfa00140	Steroid hormone biosynthesis	2/212	47/8989	0.304611827	0.686879202	0.630672798	486973/609364	2
cfa03018	RNA degradation	3/212	82/8989	0.305101805	0.686879202	0.630672798	477300/487695/487797	3
cfa04014	Ras signaling pathway	7/212	233/8989	0.311126492	0.686879202	0.630672798	431695/490904/484648/403727/608623/488084/488087	7
cfa03320	PPAR signaling pathway	3/212	83/8989	0.311585663	0.686879202	0.630672798	100856329/100855488/477923	3
cfa04714	Thermogenesis	8/212	272/8989	0.312427426	0.686879202	0.630672798	403943/480149/479127/608378/608250/491061/480688/478410	8
cfa05030	Cocaine addiction	2/212	48/8989	0.3133573	0.686879202	0.630672798	403943/100683236	2
cfa05164	Influenza A	5/212	159/8989	0.321358769	0.698827798	0.641643656	479866/490904/480469/484648/488084	5
cfa00330	Arginine and proline metabolism	2/212	50/8989	0.330773401	0.699290742	0.642068719	476165/612452	2
cfa00910	Nitrogen metabolism	1/212	17/8989	0.333759087	0.699290742	0.642068719	100855809	1
cfa04630	JAK-STAT signaling pathway	5/212	162/8989	0.335377184	0.699290742	0.642068719	403721/479866/484648/611782/488084	5
cfa00010	Glycolysis / Gluconeogenesis	3/212	87/8989	0.337543881	0.699290742	0.642068719	611942/487797/111094513	3
cfa05323	Rheumatoid arthritis	3/212	87/8989	0.337543881	0.699290742	0.642068719	480360/111097183/403727	3
cfa00280	Valine, leucine and isoleucine degradation	2/212	51/8989	0.339436747	0.699290742	0.642068719	479856/474930	2
cfa04961	Endocrine and other factor-regulated calcium reabsorption	2/212	51/8989	0.339436747	0.699290742	0.642068719	403943/490904	2
cfa05210	Colorectal cancer	3/212	88/8989	0.344029844	0.70346401	0.645900493	484648/486894/488084	3
cfa04216	Ferroptosis	2/212	52/8989	0.348065742	0.706444544	0.648637134	478494/478837	2
cfa04068	FoxO signaling pathway	4/212	127/8989	0.351623292	0.708296785	0.650337809	479866/484648/611782/488084	4
cfa05225	Hepatocellular carcinoma	5/212	166/8989	0.354148392	0.708296785	0.650337809	490904/608250/484648/486894/488084	5
cfa04512	ECM-receptor interaction	3/212	90/8989	0.356985069	0.708796441	0.650796579	403440/490334/481873	3
cfa00564	Glycerophospholipid metabolism	3/212	91/8989	0.363450962	0.714110777	0.65567605	482328/482709/477846	3
cfa04980	Cobalamin transport and metabolism	1/212	19/8989	0.36487412	0.714110777	0.65567605	474930	1
cfa05415	Diabetic cardiomyopathy	7/212	249/8989	0.372618405	0.715005222	0.656497303	480149/490904/491061/474653/478410/488084/111094513	7
cfa01200	Carbon metabolism	4/212	131/8989	0.37315966	0.715005222	0.656497303	611942/474930/487797/111094513	4
cfa05135	Yersinia infection	4/212	131/8989	0.37315966	0.715005222	0.656497303	111097183/482970/485864/488084	4
cfa00430	Taurine and hypotaurine metabolism	1/212	20/8989	0.379884899	0.717236047	0.658545583	485847	1
cfa00532	Glycosaminoglycan biosynthesis - chondroitin sulfate / dermatan sulfate	1/212	20/8989	0.379884899	0.717236047	0.658545583	488704	1
cfa04923	Regulation of lipolysis in adipocytes	2/212	56/8989	0.382176872	0.717236047	0.658545583	403943/488084	2
cfa04914	Progesterone-mediated oocyte maturation	3/212	95/8989	0.389199133	0.723118426	0.663946615	476026/484648/488084	3
cfa00240	Pyrimidine metabolism	2/212	57/8989	0.390589515	0.723118426	0.663946615	481988/486117	2
cfa04270	Vascular smooth muscle contraction	4/212	135/8989	0.394645173	0.725723337	0.66633837	403943/490904/482970/484648	4
cfa03015	mRNA surveillance pathway	3/212	97/8989	0.40198295	0.734288856	0.674202984	100856381/119866251/477695	3
cfa05166	Human T-cell leukemia virus 1 infection	6/212	217/8989	0.405138738	0.735152411	0.674995875	474836/489432/477955/479866/611782/488084	6
cfa03430	Mismatch repair	1/212	22/8989	0.408855318	0.737015508	0.676706517	479112	1
cfa04213	Longevity regulating pathway - multiple species	2/212	60/8989	0.415511925	0.739287451	0.67879255	608378/488084	2
cfa04978	Mineral absorption	2/212	60/8989	0.415511925	0.739287451	0.67879255	488106/478837	2
cfa04625	C-type lectin receptor signaling pathway	3/212	100/8989	0.421014409	0.739463343	0.678954049	484648/485864/488084	3
cfa00340	Histidine metabolism	1/212	23/8989	0.422831305	0.739463343	0.678954049	476165	1
cfa05416	Viral myocarditis	2/212	61/8989	0.423707098	0.739463343	0.678954049	474836/111097183	2
cfa00100	Steroid biosynthesis	1/212	24/8989	0.43647839	0.740545689	0.679947829	609364	1
cfa00534	Glycosaminoglycan biosynthesis - heparan sulfate / heparin	1/212	24/8989	0.43647839	0.740545689	0.679947829	489512	1
cfa00650	Butanoate metabolism	1/212	24/8989	0.43647839	0.740545689	0.679947829	479856	1
cfa04371	Apelin signaling pathway	4/212	143/8989	0.437226955	0.740545689	0.679947829	479127/484648/608623/488087	4
cfa04927	Cortisol synthesis and secretion	2/212	63/8989	0.439917514	0.740545689	0.679947829	403943/488752	2
cfa05016	Huntington disease	9/212	349/8989	0.440600891	0.740545689	0.679947829	480149/479127/479866/100855995/491061/480660/482346/485146/478410	9
cfa04613	Neutrophil extracellular trap formation	5/212	185/8989	0.443246325	0.740545689	0.679947829	111097183/490904/484648/485864/488084	5
cfa05034	Alcoholism	5/212	189/8989	0.461727818	0.766748012	0.704006051	403943/609157/484648/608623/488087	5
cfa04931	Insulin resistance	3/212	108/8989	0.470685044	0.774871138	0.711464472	479127/474653/488084	3
cfa00062	Fatty acid elongation	1/212	27/8989	0.475522384	0.774871138	0.711464472	487900	1
cfa01040	Biosynthesis of unsaturated fatty acids	1/212	27/8989	0.475522384	0.774871138	0.711464472	487900	1
cfa05031	Amphetamine addiction	2/212	68/8989	0.47931956	0.774871138	0.711464472	403943/490904	2
cfa04261	Adrenergic signaling in cardiomyocytes	4/212	152/8989	0.484073484	0.774871138	0.711464472	403532/403943/490904/486563	4
cfa04392	Hippo signaling pathway - multiple species	1/212	28/8989	0.487929129	0.774871138	0.711464472	476837	1
cfa04350	TGF-beta signaling pathway	3/212	111/8989	0.488824164	0.774871138	0.711464472	479866/487628/488159	3
cfa00052	Galactose metabolism	1/212	29/8989	0.50004374	0.774871138	0.711464472	487797	1
cfa04966	Collecting duct acid secretion	1/212	29/8989	0.50004374	0.774871138	0.711464472	480360	1
cfa05332	Graft-versus-host disease	1/212	29/8989	0.50004374	0.774871138	0.711464472	474836	1
cfa04928	Parathyroid hormone synthesis, secretion and action	3/212	114/8989	0.506659065	0.774871138	0.711464472	403943/490904/484648	3
cfa05140	Leishmaniasis	2/212	72/8989	0.50960034	0.774871138	0.711464472	403506/111097183	2
cfa05014	Amyotrophic lateral sclerosis	10/212	413/8989	0.512512237	0.774871138	0.711464472	480149/607268/100856381/100855995/491061/491307/482346/102152026/478410/488508	10
cfa04810	Regulation of actin cytoskeleton	6/212	243/8989	0.513306276	0.774871138	0.711464472	482970/100856539/484648/485864/486492/488084	6
cfa05203	Viral carcinogenesis	5/212	201/8989	0.515984366	0.774871138	0.711464472	474836/479866/485864/611782/488084	5
cfa05218	Melanoma	2/212	73/8989	0.516989825	0.774871138	0.711464472	484648/488084	2
cfa01524	Platinum drug resistance	2/212	74/8989	0.524305478	0.774871138	0.711464472	403437/488084	2
cfa04971	Gastric acid secretion	2/212	74/8989	0.524305478	0.774871138	0.711464472	403943/490904	2
cfa05220	Chronic myeloid leukemia	2/212	74/8989	0.524305478	0.774871138	0.711464472	484648/488084	2
cfa05208	Chemical carcinogenesis - reactive oxygen species	6/212	246/8989	0.525372838	0.774871138	0.711464472	480149/491061/484648/485864/478410/488084	6
cfa04136	Autophagy - other	1/212	32/8989	0.534702434	0.774871138	0.711464472	608378	1
cfa04722	Neurotrophin signaling pathway	3/212	119/8989	0.53565279	0.774871138	0.711464472	100856261/484648/488084	3
cfa04010	MAPK signaling pathway	7/212	292/8989	0.537054013	0.774871138	0.711464472	490305/490904/480660/484648/403727/486563/488508	7
cfa03082	ATP-dependent chromatin remodeling	3/212	120/8989	0.541335975	0.774871138	0.711464472	478149/608250/474443	3
cfa00500	Starch and sucrose metabolism	1/212	33/8989	0.545715394	0.774871138	0.711464472	611942	1
cfa00630	Glyoxylate and dicarboxylate metabolism	1/212	33/8989	0.545715394	0.774871138	0.711464472	474930	1
cfa03030	DNA replication	1/212	33/8989	0.545715394	0.774871138	0.711464472	479112	1
cfa04970	Salivary secretion	2/212	77/8989	0.545803393	0.774871138	0.711464472	403943/490904	2
cfa05152	Tuberculosis	4/212	165/8989	0.54880292	0.775113403	0.711686912	479866/111097183/484648/485864	4
cfa05212	Pancreatic cancer	2/212	78/8989	0.552818005	0.776780171	0.713217291	484648/488084	2
cfa04742	Taste transduction	2/212	79/8989	0.55975626	0.780650805	0.716771197	481627/482132	2
cfa05100	Bacterial invasion of epithelial cells	2/212	80/8989	0.566617843	0.780650805	0.716771197	485864/488084	2
cfa00512	Mucin type O-glycan biosynthesis	1/212	35/8989	0.566969016	0.780650805	0.716771197	487578	1
cfa05340	Primary immunodeficiency	1/212	35/8989	0.566969016	0.780650805	0.716771197	111097183	1
cfa00760	Nicotinate and nicotinamide metabolism	1/212	36/8989	0.577221704	0.790793734	0.726084143	479342	1
cfa04911	Insulin secretion	2/212	83/8989	0.586740243	0.799834958	0.734385536	403943/490904	2
cfa00190	Oxidative phosphorylation	4/212	176/8989	0.600131809	0.814040177	0.747428361	480149/480360/491061/478410	4
cfa05020	Prion disease	7/212	311/8989	0.604439381	0.814164719	0.747542712	479435/480149/100855995/491061/480660/478410/488084	7
cfa05412	Arrhythmogenic right ventricular cardiomyopathy	2/212	86/8989	0.606166433	0.814164719	0.747542712	486563/486894	2
cfa04080	Neuroactive ligand-receptor interaction	8/212	357/8989	0.609920875	0.815211316	0.748503667	403721/116183080/481627/482132/100683236/100856539/485146/477035	8
cfa01232	Nucleotide metabolism	2/212	88/8989	0.618730153	0.818995468	0.751978167	481988/486117	2
cfa05235	PD-L1 expression and PD-1 checkpoint pathway in cancer	2/212	88/8989	0.618730153	0.818995468	0.751978167	484648/488084	2
cfa03022	Basal transcription factors	1/212	41/8989	0.624972086	0.819341395	0.752295787	488982	1
cfa04672	Intestinal immune network for IgA production	1/212	41/8989	0.624972086	0.819341395	0.752295787	111097183	1
cfa04972	Pancreatic secretion	2/212	91/8989	0.636997003	0.823193742	0.755832902	403943/490904	2
cfa03040	Spliceosome	6/212	276/8989	0.638326848	0.823193742	0.755832902	100856381/475326/477695/102152026/478422/481063	6
cfa00230	Purine metabolism	3/212	139/8989	0.641274946	0.823193742	0.755832902	488752/481988/486117	3
cfa04973	Carbohydrate digestion and absorption	1/212	43/8989	0.642533197	0.823193742	0.755832902	488084	1
cfa01230	Biosynthesis of amino acids	2/212	92/8989	0.642932339	0.823193742	0.755832902	487797/111094513	2
cfa00071	Fatty acid degradation	1/212	44/8989	0.651004353	0.826105061	0.758505992	100685915	1
cfa04925	Aldosterone synthesis and secretion	2/212	94/8989	0.654574065	0.826105061	0.758505992	403943/490904	2
cfa03410	Base excision repair	1/212	45/8989	0.659275687	0.826105061	0.758505992	479112	1
cfa05204	Chemical carcinogenesis - DNA adducts	1/212	45/8989	0.659275687	0.826105061	0.758505992	475518	1
cfa04260	Cardiac muscle contraction	2/212	95/8989	0.660281053	0.826105061	0.758505992	403532/486563	2
cfa05226	Gastric cancer	3/212	146/8989	0.674028397	0.831769001	0.763706459	484648/486894/488084	3
cfa00514	Other types of O-glycan biosynthesis	1/212	47/8989	0.675237543	0.831769001	0.763706459	486604	1
cfa05169	Epstein-Barr virus infection	4/212	194/8989	0.676165106	0.831769001	0.763706459	474836/111097183/611782/488084	4
cfa04064	NF-kappa B signaling pathway	2/212	98/8989	0.676950683	0.831769001	0.763706459	111097183/488471	2
cfa04137	Mitophagy - animal	2/212	99/8989	0.682358088	0.834670161	0.766370221	485864/491842	2
cfa04144	Endocytosis	5/212	244/8989	0.687268454	0.83618942	0.767765161	474836/482044/475857/485864/477751	5
cfa00982	Drug metabolism - cytochrome P450	1/212	49/8989	0.690454998	0.83618942	0.767765161	475518	1
cfa05410	Hypertrophic cardiomyopathy	2/212	101/8989	0.692951775	0.83618942	0.767765161	403532/486563	2
cfa04933	AGE-RAGE signaling pathway in diabetic complications	2/212	102/8989	0.698138992	0.83618942	0.767765161	490904/488084	2
cfa04934	Cushing syndrome	3/212	153/8989	0.704542778	0.83618942	0.767765161	403943/488752/486894	3
cfa00980	Metabolism of xenobiotics by cytochrome P450	1/212	51/8989	0.704962613	0.83618942	0.767765161	475518	1
cfa03460	Fanconi anemia pathway	1/212	51/8989	0.704962613	0.83618942	0.767765161	403437	1
cfa05417	Lipid and atherosclerosis	4/212	206/8989	0.72099839	0.845641047	0.776443374	490904/482970/485864/488084	4
cfa04148	Efferocytosis	3/212	158/8989	0.724979451	0.845641047	0.776443374	485416/609128/487609	3
cfa05160	Hepatitis C	3/212	159/8989	0.728932457	0.845641047	0.776443374	484648/488084/488471	3
cfa05012	Parkinson disease	6/212	306/8989	0.733873492	0.845641047	0.776443374	403943/480149/100855995/491061/478410/478494	6
cfa04668	TNF signaling pathway	2/212	110/8989	0.737074272	0.845641047	0.776443374	488084/488471	2
cfa04390	Hippo signaling pathway	3/212	162/8989	0.740525807	0.845641047	0.776443374	490260/611782/486894	3
cfa04120	Ubiquitin mediated proteolysis	3/212	164/8989	0.748035231	0.845641047	0.776443374	403437/102152434/485898	3
cfa00510	N-Glycan biosynthesis	1/212	58/8989	0.750611594	0.845641047	0.776443374	483895	1
cfa00590	Arachidonic acid metabolism	1/212	58/8989	0.750611594	0.845641047	0.776443374	100685915	1
cfa04612	Antigen processing and presentation	1/212	58/8989	0.750611594	0.845641047	0.776443374	474836	1
cfa04217	Necroptosis	3/212	166/8989	0.755371016	0.845641047	0.776443374	475481/483745/488471	3
cfa01212	Fatty acid metabolism	1/212	59/8989	0.756531462	0.845641047	0.776443374	487900	1
cfa03250	Viral life cycle - HIV-1	1/212	59/8989	0.756531462	0.845641047	0.776443374	479866	1
cfa03420	Nucleotide excision repair	1/212	59/8989	0.756531462	0.845641047	0.776443374	479112	1
cfa04330	Notch signaling pathway	1/212	60/8989	0.762311455	0.845641047	0.776443374	479866	1
cfa05134	Legionellosis	1/212	60/8989	0.762311455	0.845641047	0.776443374	403506	1
cfa00270	Cysteine and methionine metabolism	1/212	61/8989	0.76795486	0.848466257	0.779037401	476715	1
cfa05217	Basal cell carcinoma	1/212	63/8989	0.778844689	0.85115306	0.781504346	486894	1
cfa04660	T cell receptor signaling pathway	2/212	120/8989	0.779671969	0.85115306	0.781504346	484648/488084	2
cfa04141	Protein processing in endoplasmic reticulum	3/212	173/8989	0.779705905	0.85115306	0.781504346	119863874/483745/100682555	3
cfa00983	Drug metabolism - other enzymes	1/212	65/8989	0.789225759	0.85812642	0.787907086	481988	1
cfa04924	Renin secretion	1/212	70/8989	0.813105202	0.878462905	0.806579463	403943	1
cfa00562	Inositol phosphate metabolism	1/212	71/8989	0.817547594	0.878462905	0.806579463	488084	1
cfa04920	Adipocytokine signaling pathway	1/212	71/8989	0.817547594	0.878462905	0.806579463	479127	1
cfa04142	Lysosome	2/212	133/8989	0.825964786	0.88046019	0.808413313	480460/486117	2
cfa04936	Alcoholic liver disease	2/212	134/8989	0.829138283	0.88046019	0.808413313	479127/486894	2
cfa04976	Bile secretion	1/212	74/8989	0.830253972	0.88046019	0.808413313	403943	1
cfa05162	Measles	2/212	135/8989	0.832259814	0.88046019	0.808413313	611782/488084	2
cfa05150	Staphylococcus aureus infection	1/212	76/8989	0.838231594	0.883367141	0.811082393	111097183	1
cfa05418	Fluid shear stress and atherosclerosis	2/212	141/8989	0.849935128	0.892269061	0.81925588	485864/488084	2
cfa04610	Complement and coagulation cascades	1/212	82/8989	0.859993737	0.899382763	0.825787478	100856539	1
cfa04640	Hematopoietic cell lineage	1/212	90/8989	0.884543276	0.921539383	0.846131051	111097183	1
cfa05222	Small cell lung cancer	1/212	92/8989	0.889979081	0.92369041	0.848106062	488084	1
cfa04022	cGMP-PKG signaling pathway	2/212	164/8989	0.903081539	0.930241886	0.85412144	482970/484648	2
cfa04110	Cell cycle	2/212	164/8989	0.903081539	0.930241886	0.85412144	479866/611782	2
cfa04620	Toll-like receptor signaling pathway	1/212	101/8989	0.911454104	0.935349905	0.858811476	488084	1
cfa05145	Toxoplasmosis	1/212	106/8989	0.921524521	0.942155666	0.865060332	609157	1
cfa05168	Herpes simplex virus 1 infection	5/212	371/8989	0.941888444	0.956651217	0.87836973	474836/480688/485620/485864/488084	5
cfa04380	Osteoclast differentiation	1/212	119/8989	0.942685506	0.956651217	0.87836973	488084	1
cfa04114	Oocyte meiosis	1/212	127/8989	0.952773847	0.963113084	0.884302832	476026	1
cfa05322	Systemic lupus erythematosus	1/212	130/8989	0.956083062	0.963113084	0.884302832	111097183	1
cfa04932	Non-alcoholic fatty liver disease	1/212	177/8989	0.985974325	0.989585953	0.908609461	488084	1
cfa04060	Cytokine-cytokine receptor interaction	1/212	274/8989	0.998695785	0.998695785	0.916973848	403721	1
